# Development of the duodenal, ileal, jejunal and caecal microbiota in chickens

**DOI:** 10.1101/768747

**Authors:** Laura Glendinning, Kellie A Watson, Mick Watson

## Abstract

**Background:** The chicken intestinal microbiota plays a large role in chicken health and productivity and a greater understanding of its development may lead to interventions to improve chicken nutrition, disease resistance and welfare.

**Results:** In this study we examine the duodenal, jejunal, ileal and caecal microbiota of chickens from day of hatch to 5 weeks of age (day 1, 3, 7, 14 and week 5). DNA was extracted from intestinal content samples and the V4 region of the 16S rRNA gene was amplified and sequenced. We identify significant differences in microbial community composition, diversity and richness between samples taken from different locations within the chicken intestinal tract. We also characterise the development of the microbiota at each intestinal site over time.

**Conclusions:** Our study builds upon existing literature to further characterise the development of the chicken intestinal microbiota.
