## Additional file 9 for "Development of the duodenal, ileal, jejunal and caecal microbiota in chickens"

### Sheet: caeca_duodenum
otu	Taxonomy	baseMean	log2FoldChange	lfcSE	stat	pvalue	padj	group
Otu0031	Bacteria(100);Proteobacteria(100);Gammaproteobacteria(100);Enterobacteriales(100);Enterobacteriaceae(100);Proteus(98);	172.892	5.15218	1.05838	4.868	1.12731e-06	0.000701186	caeca
Otu0038	Bacteria(100);Firmicutes(100);Clostridia(100);Clostridiales(100);Clostridiaceae_1(100);Clostridium_sensu_stricto_1(96);	294.185	5.05689	1.02409	4.93794	7.89514e-07	0.000701186	caeca
Otu0002	Bacteria(100);Firmicutes(100);Bacilli(100);Lactobacillales(100);Enterococcaceae(100);Enterococcus(100);	28985.8	-4.81062	1.2369	-3.88924	0.000100559	0.0416983	duodenum

### Sheet: caeca_jejunum
otu	Taxonomy	baseMean	log2FoldChange	lfcSE	stat	pvalue	padj	group
Otu0092	Bacteria(100);Firmicutes(100);Clostridia(100);Clostridiales(100);Ruminococcaceae(100);Ruminococcaceae_unclassified(100);	16.8714	23.9898	3.15548	7.60256	2.90328e-14	8.10016e-12	caeca
Otu0038	Bacteria(100);Firmicutes(100);Clostridia(100);Clostridiales(100);Clostridiaceae_1(100);Clostridium_sensu_stricto_1(96);	294.185	5.21137	1.0087	5.16641	2.38627e-07	3.32884e-05	caeca
Otu0012	Bacteria(100);Proteobacteria(100);Gammaproteobacteria(100);Enterobacteriales(100);Enterobacteriaceae(100);Enterobacteriaceae_unclassified(100);	2000.24	3.8881	1.02723	3.78504	0.000153687	0.00857571	caeca
Otu0031	Bacteria(100);Proteobacteria(100);Gammaproteobacteria(100);Enterobacteriales(100);Enterobacteriaceae(100);Proteus(98);	172.892	3.86584	1.01967	3.79126	0.000149885	0.00857571	caeca
Otu0066	Bacteria(100);Firmicutes(100);Clostridia(100);Clostridiales(100);Ruminococcaceae(100);Flavonifractor(100);	48.5437	6.53853	1.78491	3.66322	0.00024906	0.0115813	caeca
Otu0199	Bacteria(100);Firmicutes(100);Clostridia(100);Clostridiales(100);Ruminococcaceae(100);Ruminiclostridium_5(100);	8.53846	6.66207	1.95824	3.40207	0.000668787	0.0207324	caeca
Otu0084	Bacteria(100);Firmicutes(100);Bacilli(100);Lactobacillales(100);Streptococcaceae(100);Streptococcus(100);	113.163	5.82587	1.7496	3.32984	0.000868961	0.024244	caeca
Otu0050	Bacteria(100);Firmicutes(100);Clostridia(100);Clostridiales(100);Ruminococcaceae(100);Ruminococcaceae_unclassified(100);	37.0073	7.18046	2.2713	3.16139	0.00157019	0.0312917	caeca
Otu0028	Bacteria(100);Firmicutes(100);Erysipelotrichia(100);Erysipelotrichales(100);Erysipelotrichaceae(100);Erysipelatoclostridium(100);	129.003	6.93956	2.19128	3.1669	0.00154072	0.0312917	caeca
Otu0007	Bacteria(100);Proteobacteria(100);Gammaproteobacteria(100);Enterobacteriales(100);Enterobacteriaceae(100);Escherichia-Shigella(99);	688.555	3.04991	0.989309	3.08287	0.00205012	0.0381322	caeca
Otu0005	Bacteria(100);Firmicutes(100);Bacilli(100);Lactobacillales(100);Lactobacillaceae(100);Lactobacillus(100);	1294.63	-5.9267	1.36453	-4.34341	1.40288e-05	0.00130468	jejunum
Otu0013	Bacteria(100);Actinobacteria(100);Actinobacteria(100);Bifidobacteriales(100);Bifidobacteriaceae(100);Bifidobacterium(100);	15.7909	-8.99655	2.51619	-3.57547	0.0003496	0.013934	jejunum
Otu0004	Bacteria(100);Firmicutes(100);Bacilli(100);Lactobacillales(100);Lactobacillaceae(100);Lactobacillus(100);	11969.5	-4.45754	1.28344	-3.47312	0.000514455	0.0179416	jejunum
Otu0203	Bacteria(100);Firmicutes(100);Bacilli(100);Lactobacillales(100);Lactobacillales_unclassified(100);Lactobacillales_unclassified(100);	7.94418	-6.62981	2.03661	-3.25531	0.00113267	0.0287287	jejunum
Otu0021	Bacteria(100);Firmicutes(100);Clostridia(100);Clostridiales(100);Ruminococcaceae(100);Ruminiclostridium_5(100);	10.8105	-7.74501	2.39925	-3.22809	0.00124618	0.0289736	jejunum
Otu0205	Bacteria(100);Firmicutes(100);Bacilli(100);Lactobacillales(100);Lactobacillaceae(100);Lactobacillus(100);	6.37629	-6.29795	2.10456	-2.99253	0.00276677	0.0482456	jejunum

### Sheet: caeca_ileum
otu	Taxonomy	baseMean	log2FoldChange	lfcSE	stat	pvalue	padj	group
Otu0038	Bacteria(100);Firmicutes(100);Clostridia(100);Clostridiales(100);Clostridiaceae_1(100);Clostridium_sensu_stricto_1(96);	294.185	4.33845	0.999153	4.34212	1.41112e-05	0.0175543	caeca

### Sheet: duodenum_jejunum
otu	Taxonomy	baseMean	log2FoldChange	lfcSE	stat	pvalue	padj	group
Otu0092	Bacteria(100);Firmicutes(100);Clostridia(100);Clostridiales(100);Ruminococcaceae(100);Ruminococcaceae_unclassified(100);	16.8714	19.1386	3.21568	5.95165	2.65447e-09	3.30216e-06	duodenum

### Sheet: duodenum_ileum
otu	Taxonomy	baseMean	log2FoldChange	lfcSE	stat	pvalue	padj

### Sheet: jejunum_ileum
otu	Taxonomy	baseMean	log2FoldChange	lfcSE	stat	pvalue	padj	group
Otu0092	Bacteria(100);Firmicutes(100);Clostridia(100);Clostridiales(100);Ruminococcaceae(100);Ruminococcaceae_unclassified(100);	16.8714	16.875	3.23484	5.21663	1.82208e-07	0.000226667	jejunum
