## Additional file 10 for "Development of the duodenal, ileal, jejunal and caecal microbiota in chickens"

### Sheet: caeca_duodenum
otu	Taxonomy	baseMean	log2FoldChange	lfcSE	stat	pvalue	padj	group
Otu0050	Bacteria(100);Firmicutes(100);Clostridia(100);Clostridiales(100);Ruminococcaceae(100);Ruminococcaceae_unclassified(100);	44.3272	4.54627	1.22098	3.72345	0.000196515	0.00544884	caeca
Otu0031	Bacteria(100);Proteobacteria(100);Gammaproteobacteria(100);Enterobacteriales(100);Enterobacteriaceae(100);Proteus(98);	47.1152	5.18269	1.6752	3.09378	0.00197627	0.025691	caeca
Otu0026	Bacteria(100);Firmicutes(100);Clostridia(100);Clostridiales(100);Lachnospiraceae(100);Lachnospiraceae_unclassified(100);	141.849	3.69348	1.21562	3.03835	0.00237878	0.0290211	caeca
Otu0007	Bacteria(100);Proteobacteria(100);Gammaproteobacteria(100);Enterobacteriales(100);Enterobacteriaceae(100);Escherichia-Shigella(99);	374.791	3.0859	1.06599	2.89487	0.00379311	0.0401926	caeca
Otu0002	Bacteria(100);Firmicutes(100);Bacilli(100);Lactobacillales(100);Enterococcaceae(100);Enterococcus(100);	17332.7	-8.33703	1.28869	-6.46939	9.8397e-11	3.00111e-08	duodenum
Otu0004	Bacteria(100);Firmicutes(100);Bacilli(100);Lactobacillales(100);Lactobacillaceae(100);Lactobacillus(100);	3997.87	-6.58334	1.10867	-5.93806	2.88421e-09	4.39842e-07	duodenum
Otu0001	Bacteria(100);Firmicutes(100);Clostridia(100);Clostridiales(100);Clostridiaceae_1(100);Clostridium_sensu_stricto_1(100);	135.837	-8.99433	1.63358	-5.5059	3.67284e-08	3.73406e-06	duodenum
Otu0006	Bacteria(100);Firmicutes(100);Bacilli(100);Lactobacillales(100);Lactobacillaceae(100);Lactobacillus(100);	2069.63	-7.16168	1.3507	-5.30218	1.14428e-07	8.72514e-06	duodenum
Otu0005	Bacteria(100);Firmicutes(100);Bacilli(100);Lactobacillales(100);Lactobacillaceae(100);Lactobacillus(100);	5408.67	-6.4781	1.26165	-5.13463	2.82705e-07	1.7245e-05	duodenum
Otu0088	Bacteria(100);Firmicutes(100);Clostridia(100);Clostridiales(100);Clostridiaceae_1(100);Clostridium_sensu_stricto_1(100);	72.5188	-9.60852	1.95185	-4.92278	8.53239e-07	4.3373e-05	duodenum
Otu0015	Bacteria(100);Firmicutes(100);Bacilli(100);Bacillales(100);Staphylococcaceae(100);Staphylococcus(100);	8.69012	-7.39434	1.85273	-3.99105	6.57811e-05	0.00286618	duodenum
Otu0111	Bacteria(100);Firmicutes(100);Bacilli(100);Lactobacillales(100);Streptococcaceae(100);Streptococcus(100);	11.9499	-6.60976	1.66989	-3.9582	7.55175e-05	0.00287911	duodenum
Otu0145	Bacteria(100);Actinobacteria(100);Actinobacteria(100);Micrococcales(100);Microbacteriaceae(100);Curtobacterium(75);	6.73635	-7.27036	1.90509	-3.81628	0.000135479	0.00459124	duodenum
Otu0147	Bacteria(100);Firmicutes(100);Bacilli(100);Lactobacillales(100);Lactobacillaceae(88);Lactobacillus(88);	19.3466	-7.66844	2.026	-3.78502	0.000153696	0.00468772	duodenum
Otu0159	Bacteria(100);Actinobacteria(100);Actinobacteria(100);Micrococcales(100);Microbacteriaceae(100);Microbacteriaceae_unclassified(98);	5.417	-7.04146	1.94572	-3.61896	0.000295794	0.00751811	duodenum
Otu0267	Bacteria(100);Firmicutes(100);Bacilli(100);Lactobacillales(100);Lactobacillaceae(99);Lactobacillus(99);	11.1121	-8.06811	2.24565	-3.59278	0.000327169	0.0076759	duodenum
Otu0003	Bacteria(100);Firmicutes(100);Bacilli(100);Lactobacillales(100);Lactobacillaceae(100);Lactobacillus(100);	16647.2	-5.03342	1.42794	-3.52495	0.000423559	0.00922754	duodenum
Otu0011	Bacteria(100);Firmicutes(100);Clostridia(100);Clostridiales(100);Clostridiaceae_1(100);Candidatus_Arthromitus(100);	740.839	-4.7081	1.34808	-3.49246	0.000478595	0.00973143	duodenum
Otu0122	Bacteria(100);Firmicutes(100);Bacilli(100);Lactobacillales(100);Lactobacillales_unclassified(96);Lactobacillales_unclassified(96);	14.0303	-5.22438	1.51549	-3.44731	0.000566189	0.010793	duodenum
Otu0083	Bacteria(100);Firmicutes(100);Bacilli(100);Lactobacillales(100);Streptococcaceae(100);Lactococcus(99);	121.27	-5.74094	1.67756	-3.4222	0.000621156	0.0111203	duodenum
Otu0180	Bacteria(100);Firmicutes(100);Bacilli(100);Lactobacillales(100);Lactobacillaceae(100);Lactobacillus(98);	12.4549	-6.57266	1.92904	-3.40722	0.000656281	0.0111203	duodenum
Otu0063	Bacteria(100);Firmicutes(100);Clostridia(100);Clostridiales(100);Ruminococcaceae(100);Ruminococcaceae_UCG-014(100);	39.7725	-8.53166	2.52912	-3.37337	0.000742532	0.0119196	duodenum
Otu0303	Bacteria(100);Proteobacteria(100);Alphaproteobacteria(100);Rhizobiales(100);Rhizobiaceae(100);Rhizobiaceae_unclassified(93);	2.15706	-6.39628	2.03107	-3.14922	0.00163704	0.0249649	duodenum
Otu0393	Bacteria(100);Firmicutes(100);Clostridia(100);Clostridiales(100);Lachnospiraceae(97);Lachnospiraceae_unclassified(97);	1.81216	-6.39868	2.05676	-3.11105	0.00186426	0.025691	duodenum
Otu0224	Bacteria(100);Firmicutes(100);Bacilli(100);Lactobacillales(100);Lactobacillaceae(79);Lactobacillus(79);	7.25109	-6.53444	2.11673	-3.08704	0.00202158	0.025691	duodenum
Otu0231	Bacteria(100);Firmicutes(100);Bacilli(100);Lactobacillales(100);Lactobacillaceae(100);Lactobacillus(100);	19.184	-7.379	2.36141	-3.12483	0.00177906	0.025691	duodenum
Otu0237	Bacteria(100);Firmicutes(100);Bacilli(100);Lactobacillales(100);Lactobacillaceae(100);Lactobacillus(100);	15.1005	-7.62814	2.54033	-3.00282	0.00267492	0.0313788	duodenum
Otu0269	Bacteria(100);Firmicutes(100);Bacilli(100);Lactobacillales(100);Lactobacillaceae(100);Lactobacillus(100);	3.04745	-4.97827	1.6987	-2.93064	0.00338266	0.0382116	duodenum
Otu0203	Bacteria(100);Firmicutes(100);Bacilli(100);Lactobacillales(100);Lactobacillales_unclassified(100);Lactobacillales_unclassified(100);	9.29606	-7.83099	2.70732	-2.89252	0.00382159	0.0401926	duodenum

### Sheet: caeca_jejunum
otu	Taxonomy	baseMean	log2FoldChange	lfcSE	stat	pvalue	padj	group
Otu0050	Bacteria(100);Firmicutes(100);Clostridia(100);Clostridiales(100);Ruminococcaceae(100);Ruminococcaceae_unclassified(100);	44.3272	4.27676	1.1942	3.58126	0.000341937	0.00579393	caeca
Otu0028	Bacteria(100);Firmicutes(100);Erysipelotrichia(100);Erysipelotrichales(100);Erysipelotrichaceae(100);Erysipelatoclostridium(100);	58.7626	3.78874	1.2283	3.08454	0.00203869	0.0230297	caeca
Otu0066	Bacteria(100);Firmicutes(100);Clostridia(100);Clostridiales(100);Ruminococcaceae(100);Flavonifractor(100);	23.1831	3.20115	1.15681	2.76723	0.00565348	0.0478976	caeca
Otu0001	Bacteria(100);Firmicutes(100);Clostridia(100);Clostridiales(100);Clostridiaceae_1(100);Clostridium_sensu_stricto_1(100);	135.837	-11.6915	1.62958	-7.17455	7.25438e-13	2.21259e-10	jejunum
Otu0002	Bacteria(100);Firmicutes(100);Bacilli(100);Lactobacillales(100);Enterococcaceae(100);Enterococcus(100);	17332.7	-7.28909	1.28869	-5.6562	1.54764e-08	2.36015e-06	jejunum
Otu0004	Bacteria(100);Firmicutes(100);Bacilli(100);Lactobacillales(100);Lactobacillaceae(100);Lactobacillus(100);	3997.87	-6.02959	1.10866	-5.43864	5.36875e-08	5.45823e-06	jejunum
Otu0006	Bacteria(100);Firmicutes(100);Bacilli(100);Lactobacillales(100);Lactobacillaceae(100);Lactobacillus(100);	2069.63	-7.1864	1.35065	-5.3207	1.03368e-07	7.88183e-06	jejunum
Otu0088	Bacteria(100);Firmicutes(100);Clostridia(100);Clostridiales(100);Clostridiaceae_1(100);Clostridium_sensu_stricto_1(100);	72.5188	-9.67415	1.94909	-4.96342	6.92623e-07	4.225e-05	jejunum
Otu0005	Bacteria(100);Firmicutes(100);Bacilli(100);Lactobacillales(100);Lactobacillaceae(100);Lactobacillus(100);	5408.67	-5.89124	1.26165	-4.66949	3.0195e-06	0.000153491	jejunum
Otu0015	Bacteria(100);Firmicutes(100);Bacilli(100);Bacillales(100);Staphylococcaceae(100);Staphylococcus(100);	8.69012	-8.44911	1.83449	-4.60571	4.11061e-06	0.000179105	jejunum
Otu0063	Bacteria(100);Firmicutes(100);Clostridia(100);Clostridiales(100);Ruminococcaceae(100);Ruminococcaceae_UCG-014(100);	39.7725	-11.2273	2.52013	-4.45503	8.38816e-06	0.000319798	jejunum
Otu0224	Bacteria(100);Firmicutes(100);Bacilli(100);Lactobacillales(100);Lactobacillaceae(79);Lactobacillus(79);	7.25109	-8.72536	2.06311	-4.22924	2.34486e-05	0.000794647	jejunum
Otu0043	Bacteria(100);Firmicutes(100);Clostridia(100);Clostridiales(100);Lachnospiraceae(100);Blautia(96);	11.9034	-10.0845	2.44851	-4.1186	3.8118e-05	0.0011626	jejunum
Otu0011	Bacteria(100);Firmicutes(100);Clostridia(100);Clostridiales(100);Clostridiaceae_1(100);Candidatus_Arthromitus(100);	740.839	-5.22803	1.34348	-3.89139	9.96708e-05	0.0027636	jejunum
Otu0083	Bacteria(100);Firmicutes(100);Bacilli(100);Lactobacillales(100);Streptococcaceae(100);Lactococcus(99);	121.27	-6.46397	1.67525	-3.85852	0.000114078	0.00289948	jejunum
Otu0111	Bacteria(100);Firmicutes(100);Bacilli(100);Lactobacillales(100);Streptococcaceae(100);Streptococcus(100);	11.9499	-6.24105	1.66576	-3.74668	0.000179193	0.00347222	jejunum
Otu0145	Bacteria(100);Actinobacteria(100);Actinobacteria(100);Micrococcales(100);Microbacteriaceae(100);Curtobacterium(75);	6.73635	-7.09165	1.89499	-3.74231	0.000182333	0.00347222	jejunum
Otu0180	Bacteria(100);Firmicutes(100);Bacilli(100);Lactobacillales(100);Lactobacillaceae(100);Lactobacillus(98);	12.4549	-7.17949	1.91775	-3.74371	0.000181321	0.00347222	jejunum
Otu0097	Bacteria(100);Firmicutes(100);Bacilli(100);Lactobacillales(100);Lactobacillales_unclassified(100);Lactobacillales_unclassified(100);	28.6263	-7.8721	2.08676	-3.77241	0.000161678	0.00347222	jejunum
Otu0237	Bacteria(100);Firmicutes(100);Bacilli(100);Lactobacillales(100);Lactobacillaceae(100);Lactobacillus(100);	15.1005	-9.41216	2.52519	-3.72731	0.000193533	0.00347222	jejunum
Otu0122	Bacteria(100);Firmicutes(100);Bacilli(100);Lactobacillales(100);Lactobacillales_unclassified(96);Lactobacillales_unclassified(96);	14.0303	-5.22542	1.50132	-3.48056	0.000500371	0.00803227	jejunum
Otu0159	Bacteria(100);Actinobacteria(100);Actinobacteria(100);Micrococcales(100);Microbacteriaceae(100);Microbacteriaceae_unclassified(98);	5.417	-6.57568	1.93931	-3.39073	0.000697076	0.0106304	jejunum
Otu0303	Bacteria(100);Proteobacteria(100);Alphaproteobacteria(100);Rhizobiales(100);Rhizobiaceae(100);Rhizobiaceae_unclassified(93);	2.15706	-6.65915	2.00015	-3.32933	0.000870549	0.0126437	jejunum
Otu0252	Bacteria(100);Firmicutes(100);Bacilli(100);Lactobacillales(100);Lactobacillales_unclassified(91);Lactobacillales_unclassified(91);	7.5868	-6.98212	2.115	-3.30125	0.000962561	0.0133446	jejunum
Otu0018	Bacteria(100);Firmicutes(100);Clostridia(100);Clostridiales(100);Lachnospiraceae(100);Lachnospiraceae_unclassified(100);	1.35362	-6.69529	2.07546	-3.22594	0.00125562	0.0159568	jejunum
Otu0069	Bacteria(100);Firmicutes(100);Clostridia(100);Clostridiales(100);Lachnospiraceae(100);Lachnospiraceae_unclassified(100);	6.36426	-8.53098	2.64117	-3.23	0.00123792	0.0159568	jejunum
Otu0240	Bacteria(100);Firmicutes(100);Bacilli(100);Lactobacillales(100);Lactobacillaceae(100);Lactobacillus(100);	2.07703	-6.68774	2.11424	-3.16319	0.0015605	0.0190381	jejunum
Otu0248	Bacteria(100);Firmicutes(100);Bacilli(100);Lactobacillales(100);Lactobacillales_unclassified(94);Lactobacillales_unclassified(94);	10.87	-7.44613	2.39855	-3.10442	0.0019065	0.0223647	jejunum
Otu0147	Bacteria(100);Firmicutes(100);Bacilli(100);Lactobacillales(100);Lactobacillaceae(88);Lactobacillus(88);	19.3466	-6.15215	2.03379	-3.02497	0.0024866	0.0270862	jejunum
Otu0003	Bacteria(100);Firmicutes(100);Bacilli(100);Lactobacillales(100);Lactobacillaceae(100);Lactobacillus(100);	16647.2	-4.26397	1.42794	-2.9861	0.00282562	0.0297177	jejunum
Otu0197	Bacteria(100);Firmicutes(100);Bacilli(100);Lactobacillales(100);Lactobacillaceae(91);Lactobacillus(91);	14.4377	-6.66923	2.25324	-2.95984	0.00307799	0.0312929	jejunum
Otu0231	Bacteria(100);Firmicutes(100);Bacilli(100);Lactobacillales(100);Lactobacillaceae(100);Lactobacillus(100);	19.184	-6.84249	2.36058	-2.89864	0.0037478	0.0357212	jejunum
Otu0203	Bacteria(100);Firmicutes(100);Bacilli(100);Lactobacillales(100);Lactobacillales_unclassified(100);Lactobacillales_unclassified(100);	9.29606	-7.83599	2.69814	-2.90422	0.00368165	0.0357212	jejunum
Otu0319	Bacteria(100);Firmicutes(100);Bacilli(100);Lactobacillales(100);Lactobacillaceae(96);Lactobacillus(96);	5.77524	-8.03044	2.79384	-2.87434	0.00404871	0.0374199	jejunum
Otu0421	Bacteria(100);Proteobacteria(100);Alphaproteobacteria(100);Rhizobiales(100);Beijerinckiaceae(100);Bosea(100);	2.69223	-6.73466	2.39866	-2.80768	0.00498998	0.044763	jejunum
Otu0267	Bacteria(100);Firmicutes(100);Bacilli(100);Lactobacillales(100);Lactobacillaceae(99);Lactobacillus(99);	11.1121	-6.28683	2.25647	-2.78613	0.0053341	0.0464829	jejunum

### Sheet: caeca_ileum
otu	Taxonomy	baseMean	log2FoldChange	lfcSE	stat	pvalue	padj	group
Otu0067	Bacteria(100);Firmicutes(100);Clostridia(100);Clostridiales(100);Ruminococcaceae(100);Ruminococcaceae_unclassified(100);	18.38	22.4087	2.50037	8.96216	3.18385e-19	9.71073e-17	caeca
Otu0044	Bacteria(100);Firmicutes(100);Clostridia(100);Clostridiales(100);Lachnospiraceae(100);Tyzzerella(100);	33.5525	23.3263	2.82727	8.25048	1.57765e-16	2.40591e-14	caeca
Otu0050	Bacteria(100);Firmicutes(100);Clostridia(100);Clostridiales(100);Ruminococcaceae(100);Ruminococcaceae_unclassified(100);	44.3272	6.31113	1.29006	4.89211	9.97582e-07	3.3807e-05	caeca
Otu0022	Bacteria(100);Firmicutes(100);Clostridia(100);Clostridiales(100);Ruminococcaceae(100);Ruminiclostridium_9(100);	68.4982	7.92289	1.93455	4.09547	4.21318e-05	0.000856679	caeca
Otu0040	Bacteria(100);Firmicutes(100);Clostridia(100);Clostridiales(100);Lachnospiraceae(100);Lachnoclostridium(96);	43.6579	4.71381	1.1467	4.11075	3.94384e-05	0.000856679	caeca
Otu0019	Bacteria(100);Firmicutes(100);Clostridia(100);Clostridiales(100);Lachnospiraceae(100);Lachnoclostridium(96);	142.286	4.04083	1.00053	4.03869	5.37512e-05	0.000997086	caeca
Otu0023	Bacteria(100);Firmicutes(100);Clostridia(100);Clostridiales(100);Ruminococcaceae(100);Butyricicoccus(100);	119.111	6.42695	1.64971	3.89581	9.7871e-05	0.00165837	caeca
Otu0033	Bacteria(100);Firmicutes(100);Clostridia(100);Clostridiales(100);Ruminococcaceae(100);Oscillibacter(100);	57.3929	4.27582	1.16611	3.66674	0.000245662	0.00316397	caeca
Otu0066	Bacteria(100);Firmicutes(100);Clostridia(100);Clostridiales(100);Ruminococcaceae(100);Flavonifractor(100);	23.1831	4.38447	1.20729	3.63166	0.0002816	0.00343552	caeca
Otu0021	Bacteria(100);Firmicutes(100);Clostridia(100);Clostridiales(100);Ruminococcaceae(100);Ruminiclostridium_5(100);	85.2609	6.41651	1.84192	3.48361	0.000494705	0.00558834	caeca
Otu0077	Bacteria(100);Firmicutes(100);Clostridia(100);Clostridiales(100);Lachnospiraceae(100);Lachnospiraceae_unclassified(100);	22.197	5.47026	1.57599	3.47099	0.000518548	0.00564847	caeca
Otu0031	Bacteria(100);Proteobacteria(100);Gammaproteobacteria(100);Enterobacteriales(100);Enterobacteriaceae(100);Proteus(98);	47.1152	5.45243	1.66677	3.27126	0.00107071	0.0103827	caeca
Otu0028	Bacteria(100);Firmicutes(100);Erysipelotrichia(100);Erysipelotrichales(100);Erysipelotrichaceae(100);Erysipelatoclostridium(100);	58.7626	4.03094	1.23407	3.26638	0.00108933	0.0103827	caeca
Otu0026	Bacteria(100);Firmicutes(100);Clostridia(100);Clostridiales(100);Lachnospiraceae(100);Lachnospiraceae_unclassified(100);	141.849	3.83209	1.21224	3.16115	0.00157148	0.0145243	caeca
Otu0092	Bacteria(100);Firmicutes(100);Clostridia(100);Clostridiales(100);Ruminococcaceae(100);Ruminococcaceae_unclassified(100);	16.8107	6.25338	2.02813	3.08332	0.00204703	0.0173429	caeca
Otu0045	Bacteria(100);Firmicutes(100);Clostridia(100);Clostridiales(100);Ruminococcaceae(100);DTU089(100);	34.8745	5.46046	1.7667	3.09077	0.0019964	0.0173429	caeca
Otu0048	Bacteria(100);Firmicutes(100);Clostridia(100);Clostridiales(100);Lachnospiraceae(100);Lachnospiraceae_unclassified(100);	31.6365	5.26737	1.75688	2.99814	0.00271637	0.0202071	caeca
Otu0027	Bacteria(100);Firmicutes(100);Erysipelotrichia(100);Erysipelotrichales(100);Erysipelotrichaceae(100);Erysipelatoclostridium(100);	87.4368	3.66691	1.26292	2.90352	0.00368989	0.0244656	caeca
Otu0049	Bacteria(100);Firmicutes(100);Clostridia(100);Clostridiales(100);Ruminococcaceae(100);Flavonifractor(100);	16.7591	6.96142	2.52613	2.75577	0.0058555	0.0379984	caeca
Otu0034	Bacteria(100);Firmicutes(100);Clostridia(100);Clostridiales(100);Clostridiales_vadinBB60_group(100);Clostridiales_vadinBB60_group_ge(100);	11.0804	6.72535	2.48545	2.70589	0.0068122	0.0428425	caeca
Otu0055	Bacteria(100);Firmicutes(100);Clostridia(100);Clostridiales(100);Lachnospiraceae(100);Anaerostipes(100);	30.7207	5.13371	1.90438	2.69573	0.00702337	0.0428425	caeca
Otu0059	Bacteria(100);Firmicutes(100);Clostridia(100);Clostridiales(100);Ruminococcaceae(100);Ruminiclostridium_5(100);	30.7423	3.7566	1.39113	2.70039	0.00692578	0.0428425	caeca
Otu0012	Bacteria(100);Proteobacteria(100);Gammaproteobacteria(100);Enterobacteriales(100);Enterobacteriaceae(100);Enterobacteriaceae_unclassified(100);	35.4438	3.31488	1.24964	2.65267	0.00798586	0.0468401	caeca
Otu0071	Bacteria(100);Firmicutes(100);Clostridia(100);Clostridiales(100);Clostridiales_vadinBB60_group(100);Clostridiales_vadinBB60_group_ge(100);	12.062	7.01311	2.65158	2.64488	0.00817188	0.0470268	caeca
Otu0011	Bacteria(100);Firmicutes(100);Clostridia(100);Clostridiales(100);Clostridiaceae_1(100);Candidatus_Arthromitus(100);	740.839	-10.5661	1.34046	-7.88245	3.21012e-15	3.26362e-13	ileum
Otu0002	Bacteria(100);Firmicutes(100);Bacilli(100);Lactobacillales(100);Enterococcaceae(100);Enterococcus(100);	17332.7	-8.24699	1.28868	-6.39955	1.5584e-10	1.18828e-08	ileum
Otu0088	Bacteria(100);Firmicutes(100);Clostridia(100);Clostridiales(100);Clostridiaceae_1(100);Clostridium_sensu_stricto_1(100);	72.5188	-11.8521	1.94656	-6.08876	1.13789e-09	6.94112e-08	ileum
Otu0004	Bacteria(100);Firmicutes(100);Bacilli(100);Lactobacillales(100);Lactobacillaceae(100);Lactobacillus(100);	3997.87	-6.53256	1.10864	-5.89239	3.8064e-09	1.93492e-07	ileum
Otu0006	Bacteria(100);Firmicutes(100);Bacilli(100);Lactobacillales(100);Lactobacillaceae(100);Lactobacillus(100);	2069.63	-6.69098	1.35069	-4.95375	7.27966e-07	3.17185e-05	ileum
Otu0122	Bacteria(100);Firmicutes(100);Bacilli(100);Lactobacillales(100);Lactobacillales_unclassified(96);Lactobacillales_unclassified(96);	14.0303	-7.27343	1.48578	-4.89536	9.81284e-07	3.3807e-05	ileum
Otu0147	Bacteria(100);Firmicutes(100);Bacilli(100);Lactobacillales(100);Lactobacillaceae(88);Lactobacillus(88);	19.3466	-8.94381	2.01704	-4.43413	9.24444e-06	0.000234963	ileum
Otu0252	Bacteria(100);Firmicutes(100);Bacilli(100);Lactobacillales(100);Lactobacillales_unclassified(91);Lactobacillales_unclassified(91);	7.5868	-9.29144	2.09276	-4.4398	9.00432e-06	0.000234963	ileum
Otu0197	Bacteria(100);Firmicutes(100);Bacilli(100);Lactobacillales(100);Lactobacillaceae(91);Lactobacillus(91);	14.4377	-9.90218	2.23105	-4.43835	9.06524e-06	0.000234963	ileum
Otu0083	Bacteria(100);Firmicutes(100);Bacilli(100);Lactobacillales(100);Streptococcaceae(100);Lactococcus(99);	121.27	-7.29673	1.67479	-4.35679	1.31981e-05	0.000309648	ileum
Otu0145	Bacteria(100);Actinobacteria(100);Actinobacteria(100);Micrococcales(100);Microbacteriaceae(100);Curtobacterium(75);	6.73635	-7.62057	1.89056	-4.03085	5.55753e-05	0.000997086	ileum
Otu0111	Bacteria(100);Firmicutes(100);Bacilli(100);Lactobacillales(100);Streptococcaceae(100);Streptococcus(100);	11.9499	-6.36816	1.66614	-3.8221	0.000132318	0.0019086	ileum
Otu0159	Bacteria(100);Actinobacteria(100);Actinobacteria(100);Micrococcales(100);Microbacteriaceae(100);Microbacteriaceae_unclassified(98);	5.417	-7.35654	1.92968	-3.81232	0.000137669	0.0019086	ileum
Otu0224	Bacteria(100);Firmicutes(100);Bacilli(100);Lactobacillales(100);Lactobacillaceae(79);Lactobacillus(79);	7.25109	-7.93435	2.07145	-3.83034	0.000127969	0.0019086	ileum
Otu0248	Bacteria(100);Firmicutes(100);Bacilli(100);Lactobacillales(100);Lactobacillales_unclassified(94);Lactobacillales_unclassified(94);	10.87	-9.18327	2.39017	-3.8421	0.000121986	0.0019086	ileum
Otu0001	Bacteria(100);Firmicutes(100);Clostridia(100);Clostridiales(100);Clostridiaceae_1(100);Clostridium_sensu_stricto_1(100);	135.837	-6.04694	1.65067	-3.66332	0.000248968	0.00316397	ileum
Otu0267	Bacteria(100);Firmicutes(100);Bacilli(100);Lactobacillales(100);Lactobacillaceae(99);Lactobacillus(99);	11.1121	-7.92555	2.24242	-3.53437	0.000408746	0.00479491	ileum
Otu0180	Bacteria(100);Firmicutes(100);Bacilli(100);Lactobacillales(100);Lactobacillaceae(100);Lactobacillus(98);	12.4549	-6.47999	1.92351	-3.36884	0.000754861	0.00785045	ileum
Otu0203	Bacteria(100);Firmicutes(100);Bacilli(100);Lactobacillales(100);Lactobacillales_unclassified(100);Lactobacillales_unclassified(100);	9.29606	-9.05081	2.69163	-3.36258	0.000772176	0.00785045	ileum
Otu0005	Bacteria(100);Firmicutes(100);Bacilli(100);Lactobacillales(100);Lactobacillaceae(100);Lactobacillus(100);	5408.67	-3.91796	1.26175	-3.10518	0.00190161	0.0170585	ileum
Otu0240	Bacteria(100);Firmicutes(100);Bacilli(100);Lactobacillales(100);Lactobacillaceae(100);Lactobacillus(100);	2.07703	-6.48235	2.12479	-3.05083	0.00228211	0.018717	ileum
Otu0237	Bacteria(100);Firmicutes(100);Bacilli(100);Lactobacillales(100);Lactobacillaceae(100);Lactobacillus(100);	15.1005	-7.71222	2.5333	-3.04433	0.00233196	0.018717	ileum
Otu0097	Bacteria(100);Firmicutes(100);Bacilli(100);Lactobacillales(100);Lactobacillales_unclassified(100);Lactobacillales_unclassified(100);	28.6263	-6.33793	2.09108	-3.03094	0.00243796	0.0190661	ileum
Otu0035	Bacteria(100);Firmicutes(100);Clostridia(100);Clostridiales(100);Lachnospiraceae(100);Lachnospiraceae_unclassified(100);	2.32519	-7.06542	2.34582	-3.01191	0.00259607	0.019795	ileum
Otu0015	Bacteria(100);Firmicutes(100);Bacilli(100);Bacillales(100);Staphylococcaceae(100);Staphylococcus(100);	8.69012	-5.56133	1.88601	-2.94874	0.00319077	0.022844	ileum
Otu0421	Bacteria(100);Proteobacteria(100);Alphaproteobacteria(100);Rhizobiales(100);Beijerinckiaceae(100);Bosea(100);	2.69223	-7.05755	2.39576	-2.94586	0.00322063	0.022844	ileum
Otu0319	Bacteria(100);Firmicutes(100);Bacilli(100);Lactobacillales(100);Lactobacillaceae(96);Lactobacillus(96);	5.77524	-8.16522	2.79408	-2.92233	0.00347421	0.0240826	ileum
Otu0282	Bacteria(100);Firmicutes(100);Bacilli(100);Lactobacillales(100);Lactobacillaceae(66);Lactobacillus(65);	5.19267	-7.88089	2.70382	-2.91473	0.00356002	0.024129	ileum
Otu0444	Bacteria(100);Firmicutes(100);Bacilli(100);Lactobacillales(100);Lactobacillales_unclassified(85);Lactobacillales_unclassified(85);	2.17761	-6.80786	2.56093	-2.65835	0.00785235	0.0468401	ileum
Otu0269	Bacteria(100);Firmicutes(100);Bacilli(100);Lactobacillales(100);Lactobacillaceae(100);Lactobacillus(100);	3.04745	-4.46642	1.69758	-2.63104	0.00851231	0.0474225	ileum
Otu0303	Bacteria(100);Proteobacteria(100);Alphaproteobacteria(100);Rhizobiales(100);Rhizobiaceae(100);Rhizobiaceae_unclassified(93);	2.15706	-5.41803	2.06049	-2.62948	0.0085516	0.0474225	ileum
Otu0063	Bacteria(100);Firmicutes(100);Clostridia(100);Clostridiales(100);Ruminococcaceae(100);Ruminococcaceae_UCG-014(100);	39.7725	-6.66877	2.54223	-2.6232	0.00871089	0.0474432	ileum

### Sheet: duodenum_jejunum
otu	Taxonomy	baseMean	log2FoldChange	lfcSE	stat	pvalue	padj

### Sheet: duodenum_ileum
otu	Taxonomy	baseMean	log2FoldChange	lfcSE	stat	pvalue	padj	group
Otu0067	Bacteria(100);Firmicutes(100);Clostridia(100);Clostridiales(100);Ruminococcaceae(100);Ruminococcaceae_unclassified(100);	18.38	17.5295	2.58588	6.77892	1.21076e-11	1.79677e-08	duodenum
Otu0044	Bacteria(100);Firmicutes(100);Clostridia(100);Clostridiales(100);Lachnospiraceae(100);Tyzzerella(100);	33.5525	17.1252	2.90929	5.8864	3.94705e-09	2.92871e-06	duodenum
Otu0011	Bacteria(100);Firmicutes(100);Clostridia(100);Clostridiales(100);Clostridiaceae_1(100);Candidatus_Arthromitus(100);	740.839	-5.85804	1.33132	-4.40017	1.08168e-05	0.00535071	ileum

### Sheet: ileum_jejunum
otu	Taxonomy	baseMean	log2FoldChange	lfcSE	stat	pvalue	padj	group
Otu0011	Bacteria(100);Firmicutes(100);Clostridia(100);Clostridiales(100);Clostridiaceae_1(100);Candidatus_Arthromitus(100);	740.839	5.33812	1.32667	4.02368	5.72946e-05	0.0283417	ileum
Otu0067	Bacteria(100);Firmicutes(100);Clostridia(100);Clostridiales(100);Ruminococcaceae(100);Ruminococcaceae_unclassified(100);	18.38	-21.5581	2.5046	-8.60741	7.47322e-18	1.10903e-14	jejunum
Otu0044	Bacteria(100);Firmicutes(100);Clostridia(100);Clostridiales(100);Lachnospiraceae(100);Tyzzerella(100);	33.5525	-22.1786	2.82964	-7.83795	4.57949e-15	3.39798e-12	jejunum
