## Additional file 11 for "Development of the duodenal, ileal, jejunal and caecal microbiota in chickens"

### Sheet: caeca_duodenum
otu	Taxonomy	baseMean	log2FoldChange	lfcSE	stat	pvalue	padj

### Sheet: caeca_jejunum
otu	Taxonomy	baseMean	log2FoldChange	lfcSE	stat	pvalue	padj	group
Otu0200	Bacteria(100);Firmicutes(100);Clostridia(100);Clostridiales(100);Peptostreptococcaceae(91);Romboutsia(72);	14.646	18.1082	3.52598	5.13565	2.81169e-07	0.000544623	caeca

### Sheet: caeca_ileum
otu	Taxonomy	baseMean	log2FoldChange	lfcSE	stat	pvalue	padj

### Sheet: duodenum_jejunum
otu	Taxonomy	baseMean	log2FoldChange	lfcSE	stat	pvalue	padj	group
Otu0200	Bacteria(100);Firmicutes(100);Clostridia(100);Clostridiales(100);Peptostreptococcaceae(91);Romboutsia(72);	14.646	23.0911	3.49536	6.60623	3.94243e-11	7.63648e-08	duodenum

### Sheet: duodenum_ileum
otu	Taxonomy	baseMean	log2FoldChange	lfcSE	stat	pvalue	padj

### Sheet: ileum_jejunum
otu	Taxonomy	baseMean	log2FoldChange	lfcSE	stat	pvalue	padj	group
Otu0200	Bacteria(100);Firmicutes(100);Clostridia(100);Clostridiales(100);Peptostreptococcaceae(91);Romboutsia(72);	14.646	20.6274	3.50078	5.89224	3.81e-09	7.37996e-06	ileum
