## Additional file 4 for "Development of the duodenal, ileal, jejunal and caecal microbiota in chickens"

### Sheet: caeca_duodenum
otu	Taxonomy	baseMean	log2FoldChange	lfcSE	stat	pvalue	padj	group
Otu0142	Bacteria(100);Actinobacteria(100);Actinobacteria(100);Micrococcales(100);Micrococcaceae(100);Micrococcus(96);	32.1891	-7.55308	1.0882	-6.94089	3.89635e-12	6.17572e-10	duodenum
Otu0003	Bacteria(100);Firmicutes(100);Bacilli(100);Lactobacillales(100);Lactobacillaceae(100);Lactobacillus(100);	20.602	-7.24905	1.03977	-6.97175	3.13018e-12	6.17572e-10	duodenum
Otu0005	Bacteria(100);Firmicutes(100);Bacilli(100);Lactobacillales(100);Lactobacillaceae(100);Lactobacillus(100);	27.8168	-7.97437	1.23377	-6.46343	1.02355e-10	1.08155e-08	duodenum
Otu0009	Bacteria(100);Firmicutes(100);Clostridia(100);Clostridiales(100);Peptostreptococcaceae(100);Romboutsia(100);	51.2335	-6.78676	1.06436	-6.37637	1.81335e-10	1.43708e-08	duodenum
Otu0007	Bacteria(100);Proteobacteria(100);Gammaproteobacteria(100);Enterobacteriales(100);Enterobacteriaceae(100);Escherichia-Shigella(99);	83.7075	-7.30136	1.25957	-5.79669	6.76369e-09	4.28818e-07	duodenum
Otu0220	Bacteria(100);Proteobacteria(100);Gammaproteobacteria(100);Betaproteobacteriales(100);Burkholderiaceae(100);Pelomonas(77);	8.29749	-8.22518	1.43114	-5.7473	9.06799e-09	4.79092e-07	duodenum
Otu0015	Bacteria(100);Firmicutes(100);Bacilli(100);Bacillales(100);Staphylococcaceae(100);Staphylococcus(100);	73.0939	-5.59217	1.01543	-5.50718	3.64629e-08	1.65125e-06	duodenum
Otu0230	Bacteria(100);Proteobacteria(100);Gammaproteobacteria(100);Betaproteobacteriales(100);Burkholderiaceae(100);Ralstonia(96);	7.8378	-7.72725	1.41259	-5.47025	4.49389e-08	1.7807e-06	duodenum
Otu0085	Bacteria(100);Firmicutes(100);Erysipelotrichia(100);Erysipelotrichales(100);Erysipelotrichaceae(100);Turicibacter(100);	13.4728	-5.87742	1.19869	-4.9032	9.42871e-07	3.321e-05	duodenum
Otu0013	Bacteria(100);Actinobacteria(100);Actinobacteria(100);Bifidobacteriales(100);Bifidobacteriaceae(100);Bifidobacterium(100);	53.6567	-7.6805	1.6596	-4.62792	3.69356e-06	0.000117086	duodenum
Otu0198	Bacteria(100);Actinobacteria(100);Coriobacteriia(100);Coriobacteriales(100);Atopobiaceae(100);Olsenella(97);	7.56862	-7.84847	1.78047	-4.40809	1.04288e-05	0.000300538	duodenum
Otu0008	Bacteria(100);Firmicutes(100);Bacilli(100);Lactobacillales(100);Lactobacillaceae(100);Lactobacillus(100);	11.3451	-6.42094	1.52386	-4.2136	2.51337e-05	0.00066395	duodenum
Otu0017	Bacteria(100);Firmicutes(100);Clostridia(100);Clostridiales(100);Ruminococcaceae(100);Faecalibacterium(100);	9.55402	-9.8348	2.35832	-4.17026	3.04257e-05	0.000741918	duodenum
Otu0086	Bacteria(100);Firmicutes(100);Bacilli(100);Bacillales(100);Staphylococcaceae(100);Jeotgalicoccus(100);	4.66722	-8.56469	2.06547	-4.14661	3.3744e-05	0.000764061	duodenum
Otu0006	Bacteria(100);Firmicutes(100);Bacilli(100);Lactobacillales(100);Lactobacillaceae(100);Lactobacillus(100);	10.6659	-7.80098	1.90707	-4.09055	4.30357e-05	0.000909487	duodenum
Otu0262	Bacteria(100);Firmicutes(100);Clostridia(100);Clostridiales(100);Clostridiaceae_1(100);Clostridiaceae_1_unclassified(99);	6.55965	-8.34134	2.47821	-3.36588	0.000763005	0.015117	duodenum
Otu0407	Bacteria(100);Proteobacteria(100);Alphaproteobacteria(100);Rhodobacterales(100);Rhodobacteraceae(100);Paracoccus(100);	11.522	-9.27743	2.77153	-3.3474	0.000815736	0.0152111	duodenum
Otu0255	Bacteria(100);Firmicutes(100);Bacilli(100);Lactobacillales(100);Streptococcaceae(100);Streptococcus(100);	6.19201	-6.53026	1.97299	-3.30982	0.00093355	0.0164409	duodenum
Otu0010	Bacteria(100);Firmicutes(100);Clostridia(100);Clostridiales(100);Lachnospiraceae(100);Lachnospiraceae_unclassified(100);	1.92937	-6.58402	2.04181	-3.2246	0.00126151	0.0199949	duodenum
Otu0002	Bacteria(100);Firmicutes(100);Bacilli(100);Lactobacillales(100);Enterococcaceae(100);Enterococcus(100);	556.579	-3.58279	1.1077	-3.23446	0.00121873	0.0199949	duodenum
Otu0111	Bacteria(100);Firmicutes(100);Bacilli(100);Lactobacillales(100);Streptococcaceae(100);Streptococcus(100);	6.71454	-7.19847	2.24725	-3.20323	0.00135896	0.0205138	duodenum
Otu0456	Bacteria(100);Proteobacteria(100);Gammaproteobacteria(100);Xanthomonadales(100);Xanthomonadaceae(100);Stenotrophomonas(100);	2.39846	-7.87693	2.48115	-3.17471	0.00149984	0.0216114	duodenum
Otu0081	Bacteria(100);Actinobacteria(100);Actinobacteria(100);Micrococcales(100);Brevibacteriaceae(100);Brevibacterium(100);	3.31535	-6.54458	2.16042	-3.02931	0.00245115	0.0337833	duodenum

### Sheet: caeca_jejunum
otu	Taxonomy	baseMean	log2FoldChange	lfcSE	stat	pvalue	padj	group
Otu0007	Bacteria(100);Proteobacteria(100);Gammaproteobacteria(100);Enterobacteriales(100);Enterobacteriaceae(100);Escherichia-Shigella(99);	83.7075	-9.47466	1.24746	-7.59518	3.07358e-14	9.74325e-12	jejunum
Otu0009	Bacteria(100);Firmicutes(100);Clostridia(100);Clostridiales(100);Peptostreptococcaceae(100);Romboutsia(100);	51.2335	-6.28401	1.05603	-5.95061	2.67138e-09	4.23413e-07	jejunum
Otu0013	Bacteria(100);Actinobacteria(100);Actinobacteria(100);Bifidobacteriales(100);Bifidobacteriaceae(100);Bifidobacterium(100);	53.6567	-9.62638	1.64696	-5.84494	5.06738e-09	4.79693e-07	jejunum
Otu0005	Bacteria(100);Firmicutes(100);Bacilli(100);Lactobacillales(100);Lactobacillaceae(100);Lactobacillus(100);	27.8168	-7.1238	1.22501	-5.81529	6.05291e-09	4.79693e-07	jejunum
Otu0003	Bacteria(100);Firmicutes(100);Bacilli(100);Lactobacillales(100);Lactobacillaceae(100);Lactobacillus(100);	20.602	-5.78071	1.0284	-5.62108	1.89771e-08	1.20315e-06	jejunum
Otu0015	Bacteria(100);Firmicutes(100);Bacilli(100);Bacillales(100);Staphylococcaceae(100);Staphylococcus(100);	73.0939	-5.53494	1.0062	-5.50083	3.78012e-08	1.99716e-06	jejunum
Otu0142	Bacteria(100);Actinobacteria(100);Actinobacteria(100);Micrococcales(100);Micrococcaceae(100);Micrococcus(96);	32.1891	-5.78237	1.08228	-5.34275	9.1548e-08	4.14581e-06	jejunum
Otu0085	Bacteria(100);Firmicutes(100);Erysipelotrichia(100);Erysipelotrichales(100);Erysipelotrichaceae(100);Turicibacter(100);	13.4728	-6.0386	1.16344	-5.1903	2.0996e-07	8.31968e-06	jejunum
Otu0004	Bacteria(100);Firmicutes(100);Bacilli(100);Lactobacillales(100);Lactobacillaceae(100);Lactobacillus(100);	10.3978	-7.83949	1.6673	-4.7019	2.57749e-06	9.07849e-05	jejunum
Otu0220	Bacteria(100);Proteobacteria(100);Gammaproteobacteria(100);Betaproteobacteriales(100);Burkholderiaceae(100);Pelomonas(77);	8.29749	-5.70841	1.42505	-4.00577	6.18151e-05	0.00195954	jejunum
Otu0255	Bacteria(100);Firmicutes(100);Bacilli(100);Lactobacillales(100);Streptococcaceae(100);Streptococcus(100);	6.19201	-7.27368	1.93523	-3.75856	0.000170892	0.00470515	jejunum
Otu0008	Bacteria(100);Firmicutes(100);Bacilli(100);Lactobacillales(100);Lactobacillaceae(100);Lactobacillus(100);	11.3451	-5.64389	1.50576	-3.74819	0.000178113	0.00470515	jejunum
Otu0016	Bacteria(100);Firmicutes(100);Clostridia(100);Clostridiales(100);Lachnospiraceae(100);Lachnospiraceae_unclassified(100);	2.08672	-7.97642	2.18548	-3.64973	0.000262518	0.0064014	jejunum
Otu0086	Bacteria(100);Firmicutes(100);Bacilli(100);Bacillales(100);Staphylococcaceae(100);Jeotgalicoccus(100);	4.66722	-7.08037	2.05152	-3.45128	0.000557942	0.0126334	jejunum
Otu0081	Bacteria(100);Actinobacteria(100);Actinobacteria(100);Micrococcales(100);Brevibacteriaceae(100);Brevibacterium(100);	3.31535	-7.2008	2.11299	-3.40787	0.000654725	0.0138365	jejunum
Otu0262	Bacteria(100);Firmicutes(100);Clostridia(100);Clostridiales(100);Clostridiaceae_1(100);Clostridiaceae_1_unclassified(99);	6.55965	-7.99948	2.45989	-3.25196	0.00114611	0.0227072	jejunum
Otu0032	Bacteria(100);Actinobacteria(100);Actinobacteria(100);Bifidobacteriales(100);Bifidobacteriaceae(100);Bifidobacterium(100);	4.20927	-8.96313	2.89043	-3.10097	0.00192887	0.0359678	jejunum
Otu0198	Bacteria(100);Actinobacteria(100);Coriobacteriia(100);Coriobacteriales(100);Atopobiaceae(100);Olsenella(97);	7.56862	-5.38536	1.77431	-3.03518	0.00240393	0.042336	jejunum

### Sheet: caeca_ileum
otu	Taxonomy	baseMean	log2FoldChange	lfcSE	stat	pvalue	padj	group
Otu0085	Bacteria(100);Firmicutes(100);Erysipelotrichia(100);Erysipelotrichales(100);Erysipelotrichaceae(100);Turicibacter(100);	13.4728	-7.35246	1.16768	-6.29665	3.04143e-10	9.64134e-08	ileum
Otu0015	Bacteria(100);Firmicutes(100);Bacilli(100);Bacillales(100);Staphylococcaceae(100);Staphylococcus(100);	73.0939	-6.23385	1.01449	-6.14482	8.00518e-10	1.26882e-07	ileum
Otu0009	Bacteria(100);Firmicutes(100);Clostridia(100);Clostridiales(100);Peptostreptococcaceae(100);Romboutsia(100);	51.2335	-6.40536	1.06456	-6.01691	1.77779e-09	1.87853e-07	ileum
Otu0003	Bacteria(100);Firmicutes(100);Bacilli(100);Lactobacillales(100);Lactobacillaceae(100);Lactobacillus(100);	20.602	-5.92776	1.03644	-5.71934	1.06938e-08	8.47486e-07	ileum
Otu0142	Bacteria(100);Actinobacteria(100);Actinobacteria(100);Micrococcales(100);Micrococcaceae(100);Micrococcus(96);	32.1891	-5.2808	1.09251	-4.83364	1.3406e-06	8.4994e-05	ileum
Otu0220	Bacteria(100);Proteobacteria(100);Gammaproteobacteria(100);Betaproteobacteriales(100);Burkholderiaceae(100);Pelomonas(77);	8.29749	-6.36031	1.42537	-4.46223	8.11114e-06	0.000428538	ileum
Otu0230	Bacteria(100);Proteobacteria(100);Gammaproteobacteria(100);Betaproteobacteriales(100);Burkholderiaceae(100);Ralstonia(96);	7.8378	-6.19678	1.4039	-4.41397	1.01494e-05	0.000459621	ileum
Otu0007	Bacteria(100);Proteobacteria(100);Gammaproteobacteria(100);Enterobacteriales(100);Enterobacteriaceae(100);Escherichia-Shigella(99);	83.7075	-5.44254	1.26064	-4.31728	1.57967e-05	0.000625945	ileum
Otu0005	Bacteria(100);Firmicutes(100);Bacilli(100);Lactobacillales(100);Lactobacillaceae(100);Lactobacillus(100);	27.8168	-5.19316	1.23961	-4.18934	2.79763e-05	0.000985388	ileum
Otu0255	Bacteria(100);Firmicutes(100);Bacilli(100);Lactobacillales(100);Streptococcaceae(100);Streptococcus(100);	6.19201	-7.80042	1.93986	-4.02113	5.79184e-05	0.00183601	ileum
Otu0081	Bacteria(100);Actinobacteria(100);Actinobacteria(100);Micrococcales(100);Brevibacteriaceae(100);Brevibacterium(100);	3.31535	-8.01475	2.11461	-3.79017	0.000150543	0.00433838	ileum
Otu0198	Bacteria(100);Actinobacteria(100);Coriobacteriia(100);Coriobacteriales(100);Atopobiaceae(100);Olsenella(97);	7.56862	-6.55523	1.77243	-3.69845	0.000216921	0.00573034	ileum
Otu0008	Bacteria(100);Firmicutes(100);Bacilli(100);Lactobacillales(100);Lactobacillaceae(100);Lactobacillus(100);	11.3451	-5.20526	1.5151	-3.4356	0.000591244	0.0144173	ileum
Otu0013	Bacteria(100);Actinobacteria(100);Actinobacteria(100);Bifidobacteriales(100);Bifidobacteriaceae(100);Bifidobacterium(100);	53.6567	-5.33505	1.66129	-3.2114	0.00132091	0.0299093	ileum
Otu0010	Bacteria(100);Firmicutes(100);Clostridia(100);Clostridiales(100);Lachnospiraceae(100);Lachnospiraceae_unclassified(100);	1.92937	-6.36311	2.00981	-3.16603	0.00154535	0.0326584	ileum
Otu0053	Bacteria(100);Actinobacteria(100);Actinobacteria(100);Micrococcales(100);Dermabacteraceae(100);Brachybacterium(100);	2.01985	-7.18398	2.31177	-3.10757	0.00188635	0.0373734	ileum
Otu0017	Bacteria(100);Firmicutes(100);Clostridia(100);Clostridiales(100);Ruminococcaceae(100);Faecalibacterium(100);	9.55402	-7.13973	2.3604	-3.02479	0.00248802	0.0463943	ileum
Otu0084	Bacteria(100);Firmicutes(100);Bacilli(100);Lactobacillales(100);Streptococcaceae(100);Streptococcus(100);	2.29077	-7.6256	2.55156	-2.9886	0.00280256	0.0493562	ileum

### Sheet: duodenum_jejunum
otu	Taxonomy	baseMean	log2FoldChange	lfcSE	stat	pvalue	padj

### Sheet: duodenum_ileum
otu	Taxonomy	baseMean	log2FoldChange	lfcSE	stat	pvalue	padj

### Sheet: ileum_jejunum
otu	Taxonomy	baseMean	log2FoldChange	lfcSE	stat	pvalue	padj
