## Additional file 5 for "Development of the duodenal, ileal, jejunal and caecal microbiota in chickens"

### Sheet: Day1_vs_Day3
otu	Taxonomy	baseMean	log2FoldChange	lfcSE	stat	pvalue	padj	group
Otu0009	Bacteria(100);Firmicutes(100);Clostridia(100);Clostridiales(100);Peptostreptococcaceae(100);Romboutsia(100);	1862.15	29.3247	2.34044	12.5296	5.14361e-36	1.78998e-33	Day1
Otu0001	Bacteria(100);Firmicutes(100);Clostridia(100);Clostridiales(100);Clostridiaceae_1(100);Clostridium_sensu_stricto_1(100);	240675	16.3416	1.62912	10.031	1.1143e-23	1.93888e-21	Day1
Otu0025	Bacteria(100);Firmicutes(100);Clostridia(100);Clostridiales(100);Ruminococcaceae(100);Ruminococcaceae_unclassified(100);	3333.47	23.2164	2.69748	8.60673	7.51728e-18	3.73716e-16	Day1
Otu0015	Bacteria(100);Firmicutes(100);Bacilli(100);Bacillales(100);Staphylococcaceae(100);Staphylococcus(100);	216.946	14.8304	1.96887	7.53241	4.9814e-14	1.44461e-12	Day1
Otu0072	Bacteria(100);Firmicutes(100);Clostridia(100);Clostridiales(100);Ruminococcaceae(100);Oscillibacter(100);	750.78	21.284	3.04997	6.97841	2.9854e-12	6.92612e-11	Day1
Otu0058	Bacteria(100);Firmicutes(100);Clostridia(100);Clostridiales(100);Ruminococcaceae(100);Ruminococcaceae_unclassified(100);	2107.36	19.7045	3.08123	6.395	1.60552e-10	3.10401e-09	Day1
Otu0217	Bacteria(100);Tenericutes(100);Mollicutes(100);Mollicutes_RF39(100);Mollicutes_RF39_fa(100);Mollicutes_RF39_ge(100);	164.85	24.6668	4.07473	6.05361	1.41633e-09	2.34705e-08	Day1
Otu0074	Bacteria(100);Bacteria_unclassified(100);Bacteria_unclassified(100);Bacteria_unclassified(100);Bacteria_unclassified(100);Bacteria_unclassified(100);	98.418	21.3243	3.86246	5.52091	3.37252e-08	5.10278e-07	Day1
Otu0079	Bacteria(100);Firmicutes(100);Clostridia(100);Clostridiales(100);Ruminococcaceae(100);Ruminococcaceae_unclassified(100);	348.684	18.9828	3.45373	5.49632	3.8779e-08	5.62295e-07	Day1
Otu0013	Bacteria(100);Actinobacteria(100);Actinobacteria(100);Bifidobacteriales(100);Bifidobacteriaceae(100);Bifidobacterium(100);	8293.41	11.8122	2.24081	5.2714	1.35385e-07	1.81208e-06	Day1
Otu0118	Bacteria(100);Tenericutes(100);Mollicutes(100);Mollicutes_RF39(100);Mollicutes_RF39_fa(100);Mollicutes_RF39_ge(100);	130.291	22.1596	4.21371	5.25893	1.44896e-07	1.86755e-06	Day1
Otu0138	Bacteria(100);Firmicutes(100);Clostridia(100);Clostridiales(100);Ruminococcaceae(100);Ruminococcaceae_UCG-014(100);	240.27	19.2562	4.1368	4.65485	3.24217e-06	3.8906e-05	Day1
Otu0142	Bacteria(100);Actinobacteria(100);Actinobacteria(100);Micrococcales(100);Micrococcaceae(100);Micrococcus(96);	26.4092	13.001	2.97712	4.36698	1.25975e-05	0.000146131	Day1
Otu0006	Bacteria(100);Firmicutes(100);Bacilli(100);Lactobacillales(100);Lactobacillaceae(100);Lactobacillus(100);	1013.01	8.26876	2.05457	4.02458	5.70776e-05	0.000640742	Day1
Otu0083	Bacteria(100);Firmicutes(100);Bacilli(100);Lactobacillales(100);Streptococcaceae(100);Lactococcus(99);	9.42623	11.1553	3.14547	3.54647	0.00039043	0.00377416	Day1
Otu0037	Bacteria(100);Firmicutes(100);Bacilli(100);Lactobacillales(100);Leuconostocaceae(100);Weissella(100);	64.4079	7.71195	2.28051	3.38168	0.000720443	0.00654129	Day1
Otu0200	Bacteria(100);Firmicutes(100);Clostridia(100);Clostridiales(100);Peptostreptococcaceae(91);Romboutsia(72);	8.3726	10.6581	3.28243	3.247	0.00116628	0.0101466	Day1
Otu0247	Bacteria(100);Firmicutes(100);Bacilli(100);Bacillales(75);Staphylococcaceae(62);Staphylococcaceae_unclassified(61);	6.54859	8.84194	2.78654	3.17309	0.00150828	0.0124972	Day1
Otu0053	Bacteria(100);Actinobacteria(100);Actinobacteria(100);Micrococcales(100);Dermabacteraceae(100);Brachybacterium(100);	42.1958	7.69141	2.60506	2.95249	0.00315222	0.025511	Day1
Otu0151	Bacteria(100);Firmicutes(100);Clostridia(100);Clostridiales(100);Clostridiales_vadinBB60_group(100);Clostridiales_vadinBB60_group_ge(100);	217.903	7.35149	2.56548	2.86554	0.00416298	0.0329254	Day1
Otu0064	Bacteria(100);Firmicutes(100);Clostridia(100);Clostridiales(100);Lachnospiraceae(100);Blautia(96);	1069.98	7.28984	2.61156	2.79138	0.00524844	0.0405879	Day1
Otu0194	Bacteria(100);Firmicutes(100);Clostridia(100);Clostridiales(100);Clostridiales_vadinBB60_group(100);Clostridiales_vadinBB60_group_ge(100);	103.637	7.42838	2.69492	2.75644	0.00584339	0.0442065	Day1
Otu0768	Bacteria(100);Firmicutes(100);Clostridia(100);Clostridiales(100);Peptostreptococcaceae(88);Peptostreptococcaceae_unclassified(82);	13.1115	12.0193	4.416	2.72176	0.00649352	0.0457322	Day1
Otu0288	Bacteria(100);Proteobacteria(100);Gammaproteobacteria(100);Enterobacteriales(100);Enterobacteriaceae(100);Enterobacteriaceae_unclassified(100);	5.78838	6.79027	2.48933	2.72775	0.00637685	0.0457322	Day1
Otu0035	Bacteria(100);Firmicutes(100);Clostridia(100);Clostridiales(100);Lachnospiraceae(100);Lachnospiraceae_unclassified(100);	3224.56	6.47711	2.37278	2.72976	0.00633811	0.0457322	Day1
Otu0201	Bacteria(100);Firmicutes(100);Clostridia(100);Clostridiales(100);Ruminococcaceae(100);Faecalibacterium(70);	119.392	8.50152	3.17175	2.68039	0.00735364	0.0492128	Day1
Otu0065	Bacteria(100);Firmicutes(100);Clostridia(100);Clostridiales(100);Lachnospiraceae(100);Sellimonas(100);	375.224	-22.4835	2.46307	-9.12825	6.96162e-20	8.07548e-18	Day3
Otu0047	Bacteria(100);Firmicutes(100);Clostridia(100);Clostridiales(100);Lachnospiraceae(100);Lachnospiraceae_unclassified(100);	444.939	-22.7894	2.52729	-9.01735	1.92699e-19	1.67648e-17	Day3
Otu0023	Bacteria(100);Firmicutes(100);Clostridia(100);Clostridiales(100);Ruminococcaceae(100);Butyricicoccus(100);	1370.14	-22.2722	2.47786	-8.98846	2.50707e-19	1.74492e-17	Day3
Otu0027	Bacteria(100);Firmicutes(100);Erysipelotrichia(100);Erysipelotrichales(100);Erysipelotrichaceae(100);Erysipelatoclostridium(100);	383.579	-25.4962	2.89323	-8.81239	1.22503e-18	7.1052e-17	Day3
Otu0077	Bacteria(100);Firmicutes(100);Clostridia(100);Clostridiales(100);Lachnospiraceae(100);Lachnospiraceae_unclassified(100);	66.8221	-22.0721	2.695	-8.19004	2.61143e-16	1.13597e-14	Day3
Otu0024	Bacteria(100);Firmicutes(100);Clostridia(100);Clostridiales(100);Lachnospiraceae(100);Lachnospiraceae_unclassified(100);	1263.36	-19.3333	2.49559	-7.74699	9.40955e-15	3.27452e-13	Day3
Otu0109	Bacteria(100);Firmicutes(100);Clostridia(100);Clostridiales(100);Lachnospiraceae(100);Lachnospiraceae_unclassified(98);	10.5363	-20.9419	2.70183	-7.751	9.11711e-15	3.27452e-13	Day3
Otu0048	Bacteria(100);Firmicutes(100);Clostridia(100);Clostridiales(100);Lachnospiraceae(100);Lachnospiraceae_unclassified(100);	806.168	-18.3017	2.42582	-7.54454	4.5387e-14	1.43588e-12	Day3
Otu0055	Bacteria(100);Firmicutes(100);Clostridia(100);Clostridiales(100);Lachnospiraceae(100);Anaerostipes(100);	226.089	-23.1849	3.1206	-7.42963	1.08901e-13	2.91521e-12	Day3
Otu0098	Bacteria(100);Firmicutes(100);Clostridia(100);Clostridiales(100);Lachnospiraceae(100);Lachnospiraceae_unclassified(100);	39.1848	-20.0335	2.70883	-7.39564	1.40732e-13	3.4982e-12	Day3
Otu0044	Bacteria(100);Firmicutes(100);Clostridia(100);Clostridiales(100);Lachnospiraceae(100);Tyzzerella(100);	700.751	-22.0242	3.27087	-6.73345	1.65684e-11	3.60362e-10	Day3
Otu0045	Bacteria(100);Firmicutes(100);Clostridia(100);Clostridiales(100);Ruminococcaceae(100);DTU089(100);	1067.26	-16.7121	2.52716	-6.61301	3.76591e-11	7.70905e-10	Day3
Otu0052	Bacteria(100);Firmicutes(100);Clostridia(100);Clostridiales(100);Lachnospiraceae(100);Eisenbergiella(97);	807.338	-21.2462	3.34125	-6.35875	2.03397e-10	3.72537e-09	Day3
Otu0020	Bacteria(100);Firmicutes(100);Clostridia(100);Clostridiales(100);Lachnospiraceae(100);Anaerostipes(100);	2423.34	-15.6383	2.56208	-6.10374	1.03613e-09	1.80287e-08	Day3
Otu0049	Bacteria(100);Firmicutes(100);Clostridia(100);Clostridiales(100);Ruminococcaceae(100);Flavonifractor(100);	1125.8	-15.8991	2.70067	-5.88708	3.93081e-09	6.21782e-08	Day3
Otu0094	Bacteria(100);Firmicutes(100);Clostridia(100);Clostridiales(100);Peptostreptococcaceae(100);Clostridioides(99);	10.4995	-23.6759	4.36801	-5.42029	5.95041e-08	8.28297e-07	Day3
Otu0014	Bacteria(100);Firmicutes(100);Clostridia(100);Clostridiales(100);Lachnospiraceae(100);Lachnospiraceae_unclassified(100);	6711.74	-9.65971	2.04612	-4.721	2.34693e-06	2.91689e-05	Day3
Otu0021	Bacteria(100);Firmicutes(100);Clostridia(100);Clostridiales(100);Ruminococcaceae(100);Ruminiclostridium_5(100);	2967.44	-9.76417	2.61732	-3.73061	0.000191019	0.00207734	Day3
Otu0166	Bacteria(100);Firmicutes(100);Clostridia(100);Clostridiales(100);Ruminococcaceae(100);Negativibacillus(100);	83.2613	-13.3735	3.66111	-3.65286	0.000259336	0.00273481	Day3
Otu0019	Bacteria(100);Firmicutes(100);Clostridia(100);Clostridiales(100);Lachnospiraceae(100);Lachnoclostridium(96);	366.191	-7.6232	2.10458	-3.6222	0.000292105	0.00298979	Day3
Otu0030	Bacteria(100);Firmicutes(100);Clostridia(100);Clostridiales(100);Ruminococcaceae(100);Ruminococcaceae_unclassified(100);	1622.48	-10.003	2.79652	-3.57696	0.00034761	0.00345623	Day3
Otu0004	Bacteria(100);Firmicutes(100);Bacilli(100);Lactobacillales(100);Lactobacillaceae(100);Lactobacillus(100);	4102.24	-5.46085	1.54716	-3.52959	0.000416197	0.0039145	Day3
Otu0022	Bacteria(100);Firmicutes(100);Clostridia(100);Clostridiales(100);Ruminococcaceae(100);Ruminiclostridium_9(100);	2550.07	-7.31288	2.16556	-3.3769	0.000733075	0.00654129	Day3
Otu0010	Bacteria(100);Firmicutes(100);Clostridia(100);Clostridiales(100);Lachnospiraceae(100);Lachnospiraceae_unclassified(100);	2576.55	-5.74864	1.80343	-3.18762	0.00143448	0.0121756	Day3
Otu0016	Bacteria(100);Firmicutes(100);Clostridia(100);Clostridiales(100);Lachnospiraceae(100);Lachnospiraceae_unclassified(100);	91.2058	-6.59362	2.42604	-2.71785	0.00657072	0.0457322	Day3
Otu0012	Bacteria(100);Proteobacteria(100);Gammaproteobacteria(100);Enterobacteriales(100);Enterobacteriaceae(100);Enterobacteriaceae_unclassified(100);	122.107	-5.25591	1.95409	-2.6897	0.00715171	0.0487999	Day3

### Sheet: Day3_vs_Day7
otu	Taxonomy	baseMean	log2FoldChange	lfcSE	stat	pvalue	padj	group
Otu0059	Bacteria(100);Firmicutes(100);Clostridia(100);Clostridiales(100);Ruminococcaceae(100);Ruminiclostridium_5(100);	550.897	-46.3564	2.50037	-18.5398	9.85633e-77	2.81891e-74	Day7
Otu0082	Bacteria(100);Firmicutes(100);Erysipelotrichia(100);Erysipelotrichales(100);Erysipelotrichaceae(100);Merdibacter(100);	384.89	-52.1869	3.35701	-15.5457	1.70271e-54	2.43487e-52	Day7
Otu0039	Bacteria(100);Actinobacteria(100);Coriobacteriia(100);Coriobacteriales(100);Eggerthellaceae(100);CHKCI002(100);	730.461	-33.11	2.45957	-13.4617	2.62786e-41	2.50523e-39	Day7
Otu0056	Bacteria(100);Firmicutes(100);Clostridia(100);Clostridiales(100);Ruminococcaceae(100);Ruminococcaceae_unclassified(100);	879.631	-42.0234	3.36965	-12.4711	1.0727e-35	7.6698e-34	Day7
Otu0071	Bacteria(100);Firmicutes(100);Clostridia(100);Clostridiales(100);Clostridiales_vadinBB60_group(100);Clostridiales_vadinBB60_group_ge(100);	226.994	-38.7794	3.31987	-11.681	1.59409e-31	9.11817e-30	Day7
Otu0067	Bacteria(100);Firmicutes(100);Clostridia(100);Clostridiales(100);Ruminococcaceae(100);Ruminococcaceae_unclassified(100);	530.612	-33.7729	3.12884	-10.794	3.67284e-27	1.75072e-25	Day7
Otu0135	Bacteria(100);Firmicutes(100);Clostridia(100);Clostridiales(100);Ruminococcaceae(100);Ruminiclostridium_5(100);	84.5138	-41.8762	3.93247	-10.6488	1.76576e-26	7.21438e-25	Day7
Otu0076	Bacteria(100);Firmicutes(100);Clostridia(100);Clostridiales(100);Ruminococcaceae(100);Ruminococcaceae_unclassified(100);	45.8425	-39.7449	4.14398	-9.59099	8.72434e-22	3.11895e-20	Day7
Otu0063	Bacteria(100);Firmicutes(100);Clostridia(100);Clostridiales(100);Ruminococcaceae(100);Ruminococcaceae_UCG-014(100);	325.459	-31.5356	3.67495	-8.58123	9.38665e-18	2.98287e-16	Day7
Otu0079	Bacteria(100);Firmicutes(100);Clostridia(100);Clostridiales(100);Ruminococcaceae(100);Ruminococcaceae_unclassified(100);	348.684	-26.4867	3.91342	-6.76819	1.30406e-11	3.72962e-10	Day7
Otu0013	Bacteria(100);Actinobacteria(100);Actinobacteria(100);Bifidobacteriales(100);Bifidobacteriaceae(100);Bifidobacterium(100);	8293.41	-16.0106	2.52224	-6.34778	2.18448e-10	5.67966e-09	Day7
Otu0054	Bacteria(100);Firmicutes(100);Clostridia(100);Clostridiales(100);Lachnospiraceae(100);Lachnospiraceae_unclassified(96);	564.808	-14.5163	2.52387	-5.75161	8.8397e-09	2.1068e-07	Day7
Otu0021	Bacteria(100);Firmicutes(100);Clostridia(100);Clostridiales(100);Ruminococcaceae(100);Ruminiclostridium_5(100);	2967.44	-16.0187	2.90524	-5.51373	3.51314e-08	7.72891e-07	Day7
Otu0006	Bacteria(100);Firmicutes(100);Bacilli(100);Lactobacillales(100);Lactobacillaceae(100);Lactobacillus(100);	1013.01	-12.4085	2.26767	-5.47193	4.4516e-08	9.09398e-07	Day7
Otu0034	Bacteria(100);Firmicutes(100);Clostridia(100);Clostridiales(100);Clostridiales_vadinBB60_group(100);Clostridiales_vadinBB60_group_ge(100);	2894.82	-13.6939	2.8828	-4.75019	2.03227e-06	3.87487e-05	Day7
Otu0018	Bacteria(100);Firmicutes(100);Clostridia(100);Clostridiales(100);Lachnospiraceae(100);Lachnospiraceae_unclassified(100);	11020.8	16.5244	3.56492	4.63528	3.56455e-06	6.34538e-05	Day7
Otu0062	Bacteria(100);Firmicutes(100);Clostridia(100);Clostridiales(100);Lachnospiraceae(100);Lachnospiraceae_unclassified(100);	654.031	-13.4706	2.91346	-4.62358	3.77173e-06	6.34538e-05	Day7
Otu0030	Bacteria(100);Firmicutes(100);Clostridia(100);Clostridiales(100);Ruminococcaceae(100);Ruminococcaceae_unclassified(100);	1622.48	-13.6865	3.12027	-4.38632	1.15283e-05	0.000183173	Day7
Otu0212	Bacteria(100);Firmicutes(100);Clostridia(100);Clostridiales(100);Ruminococcaceae(100);Ruminococcaceae_unclassified(98);	34.4378	-10.9363	2.64083	-4.14124	3.45434e-05	0.00051997	Day7
Otu0040	Bacteria(100);Firmicutes(100);Clostridia(100);Clostridiales(100);Lachnospiraceae(100);Lachnoclostridium(96);	1112.77	-8.84932	2.17656	-4.06573	4.7882e-05	0.000652107	Day7
Otu0187	Bacteria(100);Firmicutes(100);Clostridia(100);Clostridiales(100);Ruminococcaceae(100);Ruminococcaceae_ge(90);	11.9221	-11.4009	2.80371	-4.06638	4.77499e-05	0.000652107	Day7
Otu0003	Bacteria(100);Firmicutes(100);Bacilli(100);Lactobacillales(100);Lactobacillaceae(100);Lactobacillus(100);	1812.16	-6.75242	1.80168	-3.74785	0.000178357	0.00231863	Day7
Otu0005	Bacteria(100);Firmicutes(100);Bacilli(100);Lactobacillales(100);Lactobacillaceae(100);Lactobacillus(100);	2594.3	-6.58073	1.79686	-3.66236	0.000249907	0.00297853	Day7
Otu0146	Bacteria(100);Firmicutes(100);Clostridia(100);Clostridiales(100);Lachnospiraceae(100);Lachnospiraceae_unclassified(100);	124.247	-11.4168	3.11736	-3.66231	0.000249947	0.00297853	Day7
Otu0163	Bacteria(100);Proteobacteria(100);Gammaproteobacteria(100);Enterobacteriales(100);Enterobacteriaceae(100);Enterobacteriaceae_unclassified(100);	45.6133	-5.92311	1.67836	-3.52911	0.000416964	0.00463284	Day7
Otu0064	Bacteria(100);Firmicutes(100);Clostridia(100);Clostridiales(100);Lachnospiraceae(100);Blautia(96);	1069.98	-10.3397	2.93203	-3.52645	0.000421167	0.00463284	Day7
Otu0151	Bacteria(100);Firmicutes(100);Clostridia(100);Clostridiales(100);Clostridiales_vadinBB60_group(100);Clostridiales_vadinBB60_group_ge(100);	217.903	-10.0214	2.87862	-3.48132	0.000498956	0.00528524	Day7
Otu0026	Bacteria(100);Firmicutes(100);Clostridia(100);Clostridiales(100);Lachnospiraceae(100);Lachnospiraceae_unclassified(100);	836.368	-7.49341	2.26027	-3.31528	0.000915527	0.00935146	Day7
Otu0045	Bacteria(100);Firmicutes(100);Clostridia(100);Clostridiales(100);Ruminococcaceae(100);DTU089(100);	1067.26	-9.30959	2.83596	-3.28269	0.00102821	0.0101403	Day7
Otu0140	Bacteria(100);Firmicutes(100);Clostridia(100);Clostridiales(100);Lachnospiraceae(100);Lachnoclostridium(94);	230.802	-11.2818	3.68135	-3.06459	0.00217966	0.0207794	Day7
Otu0049	Bacteria(100);Firmicutes(100);Clostridia(100);Clostridiales(100);Ruminococcaceae(100);Flavonifractor(100);	1125.8	-9.00541	3.04074	-2.96159	0.00306057	0.0282362	Day7
Otu0192	Bacteria(100);Firmicutes(100);Clostridia(100);Clostridiales(100);Ruminococcaceae(100);Ruminococcaceae_ge(100);	58.1382	-9.20379	3.15338	-2.91871	0.00351487	0.0302502	Day7
Otu0051	Bacteria(100);Firmicutes(100);Clostridia(100);Clostridiales(100);Lachnospiraceae(99);Lachnospiraceae_unclassified(99);	2096.29	-10.4414	3.56977	-2.92496	0.00344499	0.0302502	Day7
Otu0166	Bacteria(100);Firmicutes(100);Clostridia(100);Clostridiales(100);Ruminococcaceae(100);Negativibacillus(100);	83.2613	-12.0701	4.14557	-2.91157	0.00359617	0.0302502	Day7
Otu0048	Bacteria(100);Firmicutes(100);Clostridia(100);Clostridiales(100);Lachnospiraceae(100);Lachnospiraceae_unclassified(100);	806.168	-7.86528	2.71657	-2.8953	0.00378792	0.0309527	Day7
Otu0194	Bacteria(100);Firmicutes(100);Clostridia(100);Clostridiales(100);Clostridiales_vadinBB60_group(100);Clostridiales_vadinBB60_group_ge(100);	103.637	-8.45839	3.04145	-2.78104	0.00541854	0.0424556	Day7
Otu0120	Bacteria(100);Firmicutes(100);Clostridia(100);Clostridiales(100);Ruminococcaceae(100);Ruminococcaceae_unclassified(100);	273.802	-11.7574	4.2344	-2.77663	0.00549251	0.0424556	Day7

### Sheet: Day7_vs_Day14
otu	Taxonomy	baseMean	log2FoldChange	lfcSE	stat	pvalue	padj	group
Otu0042	Bacteria(100);Firmicutes(100);Erysipelotrichia(100);Erysipelotrichales(100);Erysipelotrichaceae(100);Erysipelotrichaceae_unclassified(100);	575.823	-43.5554	3.3149	-13.1393	1.96119e-39	6.66019e-36	Day14
Otu0106	Bacteria(100);Firmicutes(100);Clostridia(100);Clostridiales(100);Ruminococcaceae(100);Ruminiclostridium_5(98);	295.534	-48.3273	4.26656	-11.327	9.64477e-30	1.63768e-26	Day14
Otu0073	Bacteria(100);Firmicutes(100);Clostridia(100);Clostridiales(100);Ruminococcaceae(100);Ruminococcaceae_unclassified(100);	624.42	-36.4092	3.46085	-10.5203	6.96318e-26	7.88232e-23	Day14
Otu0009	Bacteria(100);Firmicutes(100);Clostridia(100);Clostridiales(100);Peptostreptococcaceae(100);Romboutsia(100);	1862.15	-26.9498	2.65283	-10.1589	3.02571e-24	2.56883e-21	Day14
Otu0018	Bacteria(100);Firmicutes(100);Clostridia(100);Clostridiales(100);Lachnospiraceae(100);Lachnospiraceae_unclassified(100);	11020.8	-31.0039	3.46649	-8.94388	3.75728e-19	2.55195e-16	Day14
Otu0025	Bacteria(100);Firmicutes(100);Clostridia(100);Clostridiales(100);Ruminococcaceae(100);Ruminococcaceae_unclassified(100);	3333.47	-26.8486	3.0265	-8.87118	7.23717e-19	4.09624e-16	Day14
Otu0089	Bacteria(100);Firmicutes(100);Clostridia(100);Clostridiales(100);Ruminococcaceae(100);Ruminococcaceae_UCG-014(100);	248.486	-33.3898	4.02573	-8.2941	1.0941e-16	5.30794e-14	Day14
Otu0072	Bacteria(100);Firmicutes(100);Clostridia(100);Clostridiales(100);Ruminococcaceae(100);Oscillibacter(100);	750.78	-24.7714	3.43666	-7.20798	5.67867e-13	2.14275e-10	Day14
Otu0058	Bacteria(100);Firmicutes(100);Clostridia(100);Clostridiales(100);Ruminococcaceae(100);Ruminococcaceae_unclassified(100);	2107.36	-24.8027	3.4695	-7.14876	8.75629e-13	2.97364e-10	Day14
Otu0137	Bacteria(100);Firmicutes(100);Clostridia(100);Clostridiales(100);Ruminococcaceae(100);Ruminococcaceae_UCG-014(100);	287.139	-29.1208	4.45982	-6.52959	6.59514e-11	2.0361e-08	Day14
Otu0074	Bacteria(100);Bacteria_unclassified(100);Bacteria_unclassified(100);Bacteria_unclassified(100);Bacteria_unclassified(100);Bacteria_unclassified(100);	98.418	-26.6194	4.38907	-6.06494	1.32001e-09	3.73562e-07	Day14
Otu0015	Bacteria(100);Firmicutes(100);Bacilli(100);Bacillales(100);Staphylococcaceae(100);Staphylococcus(100);	216.946	-10.215	2.17263	-4.7017	2.58007e-06	0.000673993	Day14
Otu0160	Bacteria(100);Firmicutes(100);Clostridia(100);Clostridiales(100);Ruminococcaceae(100);Ruminococcaceae_unclassified(100);	260.73	-22.6765	5.13243	-4.41827	9.9493e-06	0.00241342	Day14
Otu0094	Bacteria(100);Firmicutes(100);Clostridia(100);Clostridiales(100);Peptostreptococcaceae(100);Clostridioides(99);	10.4995	41.5622	5.06708	8.20239	2.3565e-16	1.00034e-13	Day7

### Sheet: Day14_vs_5weeks
otu	Taxonomy	baseMean	log2FoldChange	lfcSE	stat	pvalue	padj	group
Otu0121	Bacteria(100);Firmicutes(100);Clostridia(100);Clostridiales(100);Ruminococcaceae(100);Ruminococcaceae_UCG-014(100);	599.886	-36.4151	5.06673	-7.1871	6.61808e-13	9.46385e-11	5weeks
Otu0211	Bacteria(100);Firmicutes(100);Clostridia(100);Clostridiales(100);Ruminococcaceae(100);Ruminococcaceae_UCG-014(100);	100.215	-36.7331	5.06779	-7.24835	4.21872e-13	9.46385e-11	5weeks
Otu0125	Bacteria(100);Firmicutes(100);Clostridia(100);Clostridiales(100);Ruminococcaceae(100);Ruminococcaceae_UCG-014(100);	461.071	-34.2745	4.97669	-6.88701	5.69787e-12	4.07398e-10	5weeks
Otu0190	Bacteria(100);Firmicutes(100);Clostridia(100);Clostridiales(100);Ruminococcaceae(100);Ruminococcaceae_ge(100);	142.665	-34.9362	5.06741	-6.89429	5.4134e-12	4.07398e-10	5weeks
Otu0181	Bacteria(100);Firmicutes(100);Clostridia(100);Clostridiales(100);Ruminococcaceae(100);Ruminococcaceae_UCG-010(100);	191.584	-33.8224	5.06718	-6.6748	2.47567e-11	1.41608e-09	5weeks
Otu0165	Bacteria(100);Firmicutes(100);Clostridia(100);Clostridiales(100);Ruminococcaceae(100);Ruminococcaceae_UCG-014(100);	236.869	-33.4443	5.06705	-6.60035	4.10199e-11	1.67595e-09	5weeks
Otu0291	Bacteria(100);Firmicutes(100);Clostridia(100);Clostridiales(100);Ruminococcaceae(100);Ruminococcaceae_unclassified(100);	21.3736	-33.5828	5.07248	-6.62059	3.57775e-11	1.67595e-09	5weeks
Otu0217	Bacteria(100);Tenericutes(100);Mollicutes(100);Mollicutes_RF39(100);Mollicutes_RF39_fa(100);Mollicutes_RF39_ge(100);	164.85	-29.7458	4.63859	-6.41267	1.42994e-10	5.11202e-09	5weeks
Otu0164	Bacteria(100);Firmicutes(100);Clostridia(100);Clostridiales(100);Ruminococcaceae(100);Ruminococcaceae_unclassified(100);	60.5872	-32.2688	5.06862	-6.36638	1.93545e-10	6.15045e-09	5weeks
Otu0193	Bacteria(100);Firmicutes(100);Clostridia(100);Clostridiales(100);Ruminococcaceae(100);Ruminococcaceae_UCG-014(100);	50.4168	-30.3523	5.06905	-5.98776	2.12745e-09	6.08451e-08	5weeks
Otu0017	Bacteria(100);Firmicutes(100);Clostridia(100);Clostridiales(100);Ruminococcaceae(100);Faecalibacterium(100);	14895.5	-16.9222	3.55765	-4.75657	1.96906e-06	5.11956e-05	5weeks
Otu0036	Bacteria(100);Bacteroidetes(100);Bacteroidia(100);Bacteroidales(100);Rikenellaceae(100);Alistipes(100);	4038.97	-17.3566	4.03219	-4.3045	1.67361e-05	0.000398877	5weeks
Otu0194	Bacteria(100);Firmicutes(100);Clostridia(100);Clostridiales(100);Clostridiales_vadinBB60_group(100);Clostridiales_vadinBB60_group_ge(100);	103.637	-12.1007	2.99783	-4.03648	5.42587e-05	0.00119369	5weeks
Otu0091	Bacteria(100);Firmicutes(100);Clostridia(100);Clostridiales(100);Christensenellaceae(100);Christensenellaceae_R-7_group(100);	732.335	-14.6886	3.71029	-3.95889	7.52976e-05	0.00153822	5weeks
Otu0131	Bacteria(100);Firmicutes(100);Clostridia(100);Clostridiales(100);Lachnospiraceae(100);Shuttleworthia(98);	325.652	-13.3556	3.45204	-3.8689	0.000109327	0.00208451	5weeks
Otu0043	Bacteria(100);Firmicutes(100);Clostridia(100);Clostridiales(100);Lachnospiraceae(100);Blautia(96);	2098.59	-12.4775	3.27048	-3.81519	0.00013608	0.00243243	5weeks
Otu0035	Bacteria(100);Firmicutes(100);Clostridia(100);Clostridiales(100);Lachnospiraceae(100);Lachnospiraceae_unclassified(100);	3224.56	-9.19138	2.51811	-3.65011	0.000262128	0.00440991	5weeks
Otu0148	Bacteria(100);Firmicutes(100);Clostridia(100);Clostridiales(100);Clostridiales_unclassified(100);Clostridiales_unclassified(100);	302.011	-13.6214	3.77468	-3.60863	0.000307818	0.00447339	5weeks
Otu0090	Bacteria(100);Firmicutes(100);Clostridia(100);Clostridiales(100);Ruminococcaceae(100);Ruminococcaceae_UCG-005(100);	1152.58	-13.771	3.80164	-3.62238	0.000291901	0.00447339	5weeks
Otu0135	Bacteria(100);Firmicutes(100);Clostridia(100);Clostridiales(100);Ruminococcaceae(100);Ruminiclostridium_5(100);	84.5138	-14.1165	3.93025	-3.59175	0.000328466	0.00447339	5weeks
Otu0116	Bacteria(100);Firmicutes(100);Bacilli(100);Bacillales(99);Bacillales_unclassified(99);Bacillales_unclassified(99);	612.754	-14.6349	4.06833	-3.59727	0.000321571	0.00447339	5weeks
Otu0034	Bacteria(100);Firmicutes(100);Clostridia(100);Clostridiales(100);Clostridiales_vadinBB60_group(100);Clostridiales_vadinBB60_group_ge(100);	2894.82	-9.8605	2.76379	-3.56775	0.000360067	0.00448424	5weeks
Otu0128	Bacteria(100);Firmicutes(100);Clostridia(100);Clostridiales(100);Clostridiales_vadinBB60_group(100);Clostridiales_vadinBB60_group_ge(100);	544.287	-14.4641	4.05458	-3.56734	0.000360621	0.00448424	5weeks
Otu0114	Bacteria(100);Firmicutes(100);Clostridia(100);Clostridiales(100);Ruminococcaceae(100);Oscillibacter(100);	475.831	-14.2709	4.03072	-3.54054	0.000399315	0.00475851	5weeks
Otu0126	Bacteria(100);Firmicutes(100);Clostridia(100);Clostridiales(100);Defluviitaleaceae(100);Defluviitaleaceae_UCG-011(100);	361.755	-13.8752	4.02781	-3.44486	0.000571354	0.00653629	5weeks
Otu0139	Bacteria(100);Firmicutes(100);Clostridia(100);Clostridiales(100);Ruminococcaceae(100);Ruminococcaceae_UCG-014(100);	216.725	-12.9299	3.81054	-3.39319	0.00069083	0.00741757	5weeks
Otu0130	Bacteria(100);Firmicutes(100);Clostridia(100);Clostridiales(100);Ruminococcaceae(100);Ruminococcaceae_unclassified(85);	297.948	-13.5957	4.01116	-3.38948	0.00070026	0.00741757	5weeks
Otu0201	Bacteria(100);Firmicutes(100);Clostridia(100);Clostridiales(100);Ruminococcaceae(100);Faecalibacterium(70);	119.392	-12.05	3.56807	-3.37717	0.000732354	0.00748048	5weeks
Otu0151	Bacteria(100);Firmicutes(100);Clostridia(100);Clostridiales(100);Clostridiales_vadinBB60_group(100);Clostridiales_vadinBB60_group_ge(100);	217.903	-9.26031	2.78671	-3.32302	0.000890482	0.00848926	5weeks
Otu0144	Bacteria(100);Firmicutes(100);Firmicutes_unclassified(99);Firmicutes_unclassified(99);Firmicutes_unclassified(99);Firmicutes_unclassified(99);	241.179	-13.2911	3.99751	-3.32485	0.000884645	0.00848926	5weeks
Otu0115	Bacteria(100);Firmicutes(100);Clostridia(100);Clostridiales(100);Ruminococcaceae(100);Ruminococcaceae_UCG-014(100);	461.715	-13.8495	4.19578	-3.3008	0.000964082	0.00889443	5weeks
Otu0175	Bacteria(100);Firmicutes(100);Clostridia(100);Clostridiales(100);Lachnospiraceae(100);Lachnospiraceae_unclassified(100);	158.813	-12.4809	3.79357	-3.29002	0.00100179	0.00895347	5weeks
Otu0100	Bacteria(100);Firmicutes(100);Clostridia(100);Clostridiales(100);Clostridiales_vadinBB60_group(100);Clostridiales_vadinBB60_group_ge(100);	226.804	-13.2018	4.06577	-3.24706	0.00116603	0.0101056	5weeks
Otu0170	Bacteria(100);Firmicutes(100);Clostridia(100);Clostridiales(100);Ruminococcaceae(100);Ruminococcaceae_UCG-014(100);	209.525	-13.0859	4.06514	-3.21906	0.00128613	0.0108186	5weeks
Otu0177	Bacteria(100);Firmicutes(100);Clostridia(100);Clostridiales(100);Ruminococcaceae(100);Ruminococcaceae_unclassified(100);	223.433	-13.1774	4.14597	-3.17835	0.00148114	0.012103	5weeks
Otu0160	Bacteria(100);Firmicutes(100);Clostridia(100);Clostridiales(100);Ruminococcaceae(100);Ruminococcaceae_unclassified(100);	260.73	-15.9935	5.06489	-3.15772	0.00159006	0.0126322	5weeks
Otu0163	Bacteria(100);Proteobacteria(100);Gammaproteobacteria(100);Enterobacteriales(100);Enterobacteriaceae(100);Enterobacteriaceae_unclassified(100);	45.6133	-5.26628	1.68585	-3.12382	0.00178519	0.012803	5weeks
Otu0092	Bacteria(100);Firmicutes(100);Clostridia(100);Clostridiales(100);Ruminococcaceae(100);Ruminococcaceae_unclassified(100);	54.7247	-8.89733	2.85545	-3.11591	0.00183379	0.012803	5weeks
Otu0182	Bacteria(100);Firmicutes(100);Clostridia(100);Clostridiales(100);Family_XIII(100);Family_XIII_unclassified(96);	143.753	-12.543	4.02581	-3.11565	0.00183539	0.012803	5weeks
Otu0185	Bacteria(100);Firmicutes(100);Clostridia(100);Clostridiales(100);Lachnospiraceae(100);Tyzzerella(98);	145.541	-12.5611	4.02469	-3.121	0.00180238	0.012803	5weeks
Otu0183	Bacteria(100);Bacteroidetes(100);Bacteroidia(100);Bacteroidales(100);Rikenellaceae(100);Alistipes(100);	158.583	-12.6849	4.04247	-3.13791	0.00170157	0.012803	5weeks
Otu0008	Bacteria(100);Firmicutes(100);Bacilli(100);Lactobacillales(100);Lactobacillaceae(100);Lactobacillus(100);	1293.09	-10.9778	3.53613	-3.10446	0.00190624	0.0128688	5weeks
Otu0176	Bacteria(100);Firmicutes(100);Clostridia(100);Clostridiales(100);Ruminococcaceae(100);Ruminococcaceae_unclassified(100);	135.174	-12.4438	4.01406	-3.10006	0.00193481	0.0128688	5weeks
Otu0212	Bacteria(100);Firmicutes(100);Clostridia(100);Clostridiales(100);Ruminococcaceae(100);Ruminococcaceae_unclassified(98);	34.4378	-7.91463	2.57244	-3.0767	0.00209302	0.0136047	5weeks
Otu0188	Bacteria(100);Firmicutes(100);Clostridia(100);Clostridiales(100);Clostridiales_vadinBB60_group(100);Clostridiales_vadinBB60_group_ge(100);	233.845	-13.2379	4.3502	-3.04305	0.00234195	0.0148844	5weeks
Otu0215	Bacteria(100);Firmicutes(100);Clostridia(100);Clostridiales(100);Lachnospiraceae(100);Lachnospiraceae_unclassified(100);	110.404	-12.1622	4.03472	-3.01437	0.00257511	0.0160104	5weeks
Otu0138	Bacteria(100);Firmicutes(100);Clostridia(100);Clostridiales(100);Ruminococcaceae(100);Ruminococcaceae_UCG-014(100);	240.27	-14.0823	4.69853	-2.99716	0.00272507	0.0165824	5weeks
Otu0272	Bacteria(100);Actinobacteria(100);Coriobacteriia(100);Coriobacteriales(100);Eggerthellaceae(100);Eggerthellaceae_unclassified(100);	50.7057	-11.0473	3.71709	-2.97203	0.00295839	0.0176271	5weeks
Otu0057	Bacteria(100);Firmicutes(100);Clostridia(100);Clostridiales(100);Peptostreptococcaceae(100);Peptostreptococcaceae_unclassified(100);	176.675	-10.8296	3.66631	-2.95381	0.00313875	0.01832	5weeks
Otu0225	Bacteria(100);Firmicutes(100);Clostridia(100);Clostridiales(100);Ruminococcaceae(100);GCA-900066225(98);	84.0082	-11.7676	4.01785	-2.92884	0.00340232	0.0194613	5weeks
Otu0141	Bacteria(100);Firmicutes(100);Clostridia(100);Clostridiales(100);Ruminococcaceae(100);Ruminococcaceae_unclassified(100);	190.299	-12.9407	4.42872	-2.92199	0.00347801	0.0195042	5weeks
Otu0241	Bacteria(100);Firmicutes(100);Clostridia(100);Clostridiales(100);Family_XIII(100);Family_XIII_unclassified(100);	81.0265	-11.7154	4.0304	-2.90677	0.00365186	0.0200852	5weeks
Otu0196	Bacteria(100);Firmicutes(100);Clostridia(100);Clostridiales(100);Ruminococcaceae(100);Ruminiclostridium_5(100);	128.282	-11.846	4.13581	-2.86425	0.00418004	0.0225565	5weeks
Otu0155	Bacteria(100);Firmicutes(100);Clostridia(100);Clostridiales(100);Lachnospiraceae(100);Blautia(97);	197.524	-11.0447	3.88857	-2.84031	0.00450702	0.0238705	5weeks
Otu0268	Bacteria(100);Firmicutes(100);Firmicutes_unclassified(100);Firmicutes_unclassified(100);Firmicutes_unclassified(100);Firmicutes_unclassified(100);	59.2109	-11.2628	4.01505	-2.80515	0.00502932	0.0261525	5weeks
Otu0233	Bacteria(100);Firmicutes(100);Clostridia(100);Clostridiales(100);Lachnospiraceae(100);Lachnospiraceae_unclassified(99);	64.84	-11.3925	4.09441	-2.78246	0.00539484	0.0275522	5weeks
Otu0169	Bacteria(100);Firmicutes(100);Clostridia(100);Clostridiales(100);Ruminococcaceae(100);Ruminococcaceae_UCG-014(100);	116.029	-12.2273	4.41776	-2.76776	0.00564437	0.0283209	5weeks
Otu0214	Bacteria(100);Firmicutes(100);Clostridia(100);Clostridiales(100);Clostridiales_vadinBB60_group(100);Clostridiales_vadinBB60_group_ge(100);	134.031	-12.4326	4.51256	-2.75511	0.00586727	0.0289317	5weeks
Otu0068	Bacteria(100);Firmicutes(100);Bacilli(100);Lactobacillales(100);Lactobacillaceae(100);Pediococcus(96);	45.2606	-6.3327	2.31008	-2.74133	0.00611913	0.0296622	5weeks
Otu0099	Bacteria(100);Firmicutes(100);Clostridia(100);Clostridiales(100);Clostridiales_vadinBB60_group(100);Clostridiales_vadinBB60_group_ge(100);	632.908	-10.2755	3.76459	-2.72951	0.00634287	0.0297387	5weeks
Otu0238	Bacteria(100);Firmicutes(100);Clostridia(100);Clostridiales(100);Lachnospiraceae(100);Lachnospiraceae_unclassified(100);	127.397	-12.3581	4.52621	-2.73034	0.00632684	0.0297387	5weeks
Otu0293	Bacteria(100);Firmicutes(100);Clostridia(100);Clostridiales(100);Ruminococcaceae(100);Ruminococcaceae_UCG-013(99);	47.6417	-9.72689	3.58451	-2.71359	0.00665578	0.0302151	5weeks
Otu0171	Bacteria(100);Tenericutes(100);Mollicutes(100);Mollicutes_RF39(100);Mollicutes_RF39_fa(100);Mollicutes_RF39_ge(100);	114.249	-12.2022	4.49138	-2.71681	0.00659136	0.0302151	5weeks
Otu0296	Bacteria(100);Firmicutes(100);Clostridia(100);Clostridiales(100);Clostridiales_vadinBB60_group(100);Clostridiales_vadinBB60_group_ge(100);	49.9367	-10.2674	3.84673	-2.66913	0.00760486	0.0339842	5weeks
Otu0331	Bacteria(100);Firmicutes(100);Clostridia(100);Clostridiales(100);Ruminococcaceae(100);Ruminococcaceae_unclassified(100);	42.1037	-10.7672	4.06253	-2.65036	0.00804067	0.035379	5weeks
Otu0108	Bacteria(100);Firmicutes(100);Clostridia(100);Clostridiales(100);Ruminococcaceae(100);Ruminococcaceae_unclassified(100);	473.833	-8.99804	3.424	-2.62793	0.00859052	0.03667	5weeks
Otu0029	Bacteria(100);Firmicutes(100);Bacilli(100);Lactobacillales(100);Lactobacillaceae(100);Lactobacillus(100);	60.4571	-10.5248	4.00125	-2.63037	0.00852927	0.03667	5weeks
Otu0118	Bacteria(100);Tenericutes(100);Mollicutes(100);Mollicutes_RF39(100);Mollicutes_RF39_fa(100);Mollicutes_RF39_ge(100);	130.291	-12.5487	4.79142	-2.619	0.00881878	0.0370907	5weeks
Otu0295	Bacteria(100);Firmicutes(100);Clostridia(100);Clostridiales(100);Ruminococcaceae(100);Ruminococcaceae_unclassified(100);	35.5174	-10.5236	4.02955	-2.6116	0.00901206	0.0373544	5weeks
Otu0218	Bacteria(100);Firmicutes(100);Clostridia(100);Clostridiales(100);Family_XIII(100);Family_XIII_UCG-001(100);	71.9691	-11.5363	4.43394	-2.60182	0.00927295	0.0378866	5weeks
Otu0253	Bacteria(100);Firmicutes(100);Clostridia(100);Clostridiales(100);Lachnospiraceae(100);Lachnospiraceae_unclassified(98);	39.7011	-9.71634	3.75855	-2.58513	0.00973426	0.038137	5weeks
Otu0276	Bacteria(100);Firmicutes(100);Clostridia(100);Clostridiales(100);Christensenellaceae(100);Christensenellaceae_R-7_group(100);	45.5752	-9.91342	3.82794	-2.58976	0.00960437	0.038137	5weeks
Otu0362	Bacteria(100);Firmicutes(100);Clostridia(100);Clostridiales(100);Ruminococcaceae(100);Ruminococcaceae_unclassified(100);	37.922	-10.6136	4.10368	-2.58636	0.00969959	0.038137	5weeks
Otu0204	Bacteria(100);Firmicutes(100);Bacilli(100);Lactobacillales(100);Lactobacillaceae(100);Lactobacillus(99);	34.0832	-8.20823	3.18345	-2.57841	0.00992575	0.0383617	5weeks
Otu0351	Bacteria(100);Firmicutes(100);Clostridia(100);Clostridiales(100);Clostridiales_vadinBB60_group(100);Clostridiales_vadinBB60_group_ge(100);	14.667	-9.22763	3.61839	-2.5502	0.010766	0.0405143	5weeks
Otu0317	Bacteria(100);Actinobacteria(100);Coriobacteriia(100);Coriobacteriales(100);Eggerthellaceae(100);Eggerthellaceae_unclassified(91);	32.1669	-10.3802	4.06747	-2.55201	0.0107104	0.0405143	5weeks
Otu0328	Bacteria(100);Firmicutes(100);Clostridia(100);Clostridiales(100);Lachnospiraceae(100);Lachnospiraceae_unclassified(100);	32.9593	-10.4101	4.09862	-2.53991	0.0110882	0.0411846	5weeks
Otu0051	Bacteria(100);Firmicutes(100);Clostridia(100);Clostridiales(100);Lachnospiraceae(99);Lachnospiraceae_unclassified(99);	2096.29	-8.77992	3.47041	-2.52994	0.0114082	0.0418299	5weeks
Otu0374	Bacteria(100);Firmicutes(100);Clostridia(100);Clostridiales(100);Ruminococcaceae(100);Ruminococcaceae_unclassified(100);	26.7142	-10.1077	4.05524	-2.4925	0.0126848	0.045922	5weeks
Otu0040	Bacteria(100);Firmicutes(100);Clostridia(100);Clostridiales(100);Lachnospiraceae(100);Lachnoclostridium(96);	1112.77	-5.36882	2.17156	-2.47233	0.0134236	0.0462547	5weeks
Otu0062	Bacteria(100);Firmicutes(100);Clostridia(100);Clostridiales(100);Lachnospiraceae(100);Lachnospiraceae_unclassified(100);	654.031	-6.90924	2.79424	-2.47267	0.0134108	0.0462547	5weeks
Otu0172	Bacteria(100);Firmicutes(100);Erysipelotrichia(96);Erysipelotrichales(96);Erysipelotrichaceae(96);Erysipelotrichaceae_unclassified(96);	258.73	-8.69711	3.50321	-2.48261	0.0130422	0.0462547	5weeks
Otu0279	Bacteria(100);Firmicutes(100);Clostridia(100);Clostridiales(100);Ruminococcaceae(100);Ruminococcaceae_unclassified(100);	58.2787	-11.2276	4.5369	-2.47473	0.0133337	0.0462547	5weeks
Otu0261	Bacteria(100);Firmicutes(100);Clostridia(100);Clostridiales(100);Family_XIII(100);Family_XIII_unclassified(100);	47.0824	-10.9236	4.42785	-2.46702	0.0136244	0.0463878	5weeks
Otu0129	Bacteria(100);Firmicutes(100);Clostridia(100);Clostridiales(100);Lachnospiraceae(100);Lachnospiraceae_unclassified(100);	84.3674	-5.15505	2.1003	-2.45443	0.0141107	0.0474785	5weeks
Otu0206	Bacteria(100);Firmicutes(100);Clostridia(100);Clostridiales(100);Lachnospiraceae(100);Lachnospiraceae_unclassified(100);	55.8813	-10.9638	4.47625	-2.44932	0.0143127	0.0475981	5weeks
Otu0133	Bacteria(100);Firmicutes(100);Clostridia(100);Clostridiales(100);Ruminococcaceae(100);Ruminococcaceae_unclassified(100);	285.382	-8.29473	3.40373	-2.43695	0.0148117	0.0486913	5weeks
