## Additional file 6 for "Development of the duodenal, ileal, jejunal and caecal microbiota in chickens"

### Sheet: Day14_vs_5weeks
otu	Taxonomy	baseMean	log2FoldChange	lfcSE	stat	pvalue	padj	group
Otu0129	Bacteria(100);Firmicutes(100);Clostridia(100);Clostridiales(100);Lachnospiraceae(100);Lachnospiraceae_unclassified(100);	84.3674	-5.15505	2.1003	-2.45443	0.0141107	0.0474785	Week5
Otu0163	Bacteria(100);Proteobacteria(100);Gammaproteobacteria(100);Enterobacteriales(100);Enterobacteriaceae(100);Enterobacteriaceae_unclassified(100);	45.6133	-5.26628	1.68585	-3.12382	0.00178519	0.012803	Week5
Otu0040	Bacteria(100);Firmicutes(100);Clostridia(100);Clostridiales(100);Lachnospiraceae(100);Lachnoclostridium(96);	1112.77	-5.36882	2.17156	-2.47233	0.0134236	0.0462547	Week5
Otu0068	Bacteria(100);Firmicutes(100);Bacilli(100);Lactobacillales(100);Lactobacillaceae(100);Pediococcus(96);	45.2606	-6.3327	2.31008	-2.74133	0.00611913	0.0296622	Week5
Otu0062	Bacteria(100);Firmicutes(100);Clostridia(100);Clostridiales(100);Lachnospiraceae(100);Lachnospiraceae_unclassified(100);	654.031	-6.90924	2.79424	-2.47267	0.0134108	0.0462547	Week5
Otu0212	Bacteria(100);Firmicutes(100);Clostridia(100);Clostridiales(100);Ruminococcaceae(100);Ruminococcaceae_unclassified(98);	34.4378	-7.91463	2.57244	-3.0767	0.00209302	0.0136047	Week5
Otu0204	Bacteria(100);Firmicutes(100);Bacilli(100);Lactobacillales(100);Lactobacillaceae(100);Lactobacillus(99);	34.0832	-8.20823	3.18345	-2.57841	0.00992575	0.0383617	Week5
Otu0133	Bacteria(100);Firmicutes(100);Clostridia(100);Clostridiales(100);Ruminococcaceae(100);Ruminococcaceae_unclassified(100);	285.382	-8.29473	3.40373	-2.43695	0.0148117	0.0486913	Week5
Otu0172	Bacteria(100);Firmicutes(100);Erysipelotrichia(96);Erysipelotrichales(96);Erysipelotrichaceae(96);Erysipelotrichaceae_unclassified(96);	258.73	-8.69711	3.50321	-2.48261	0.0130422	0.0462547	Week5
Otu0051	Bacteria(100);Firmicutes(100);Clostridia(100);Clostridiales(100);Lachnospiraceae(99);Lachnospiraceae_unclassified(99);	2096.29	-8.77992	3.47041	-2.52994	0.0114082	0.0418299	Week5
Otu0092	Bacteria(100);Firmicutes(100);Clostridia(100);Clostridiales(100);Ruminococcaceae(100);Ruminococcaceae_unclassified(100);	54.7247	-8.89733	2.85545	-3.11591	0.00183379	0.012803	Week5
Otu0108	Bacteria(100);Firmicutes(100);Clostridia(100);Clostridiales(100);Ruminococcaceae(100);Ruminococcaceae_unclassified(100);	473.833	-8.99804	3.424	-2.62793	0.00859052	0.03667	Week5
Otu0035	Bacteria(100);Firmicutes(100);Clostridia(100);Clostridiales(100);Lachnospiraceae(100);Lachnospiraceae_unclassified(100);	3224.56	-9.19138	2.51811	-3.65011	0.000262128	0.00440991	Week5
Otu0351	Bacteria(100);Firmicutes(100);Clostridia(100);Clostridiales(100);Clostridiales_vadinBB60_group(100);Clostridiales_vadinBB60_group_ge(100);	14.667	-9.22763	3.61839	-2.5502	0.010766	0.0405143	Week5
Otu0151	Bacteria(100);Firmicutes(100);Clostridia(100);Clostridiales(100);Clostridiales_vadinBB60_group(100);Clostridiales_vadinBB60_group_ge(100);	217.903	-9.26031	2.78671	-3.32302	0.000890482	0.00848926	Week5
Otu0253	Bacteria(100);Firmicutes(100);Clostridia(100);Clostridiales(100);Lachnospiraceae(100);Lachnospiraceae_unclassified(98);	39.7011	-9.71634	3.75855	-2.58513	0.00973426	0.038137	Week5
Otu0293	Bacteria(100);Firmicutes(100);Clostridia(100);Clostridiales(100);Ruminococcaceae(100);Ruminococcaceae_UCG-013(99);	47.6417	-9.72689	3.58451	-2.71359	0.00665578	0.0302151	Week5
Otu0034	Bacteria(100);Firmicutes(100);Clostridia(100);Clostridiales(100);Clostridiales_vadinBB60_group(100);Clostridiales_vadinBB60_group_ge(100);	2894.82	-9.8605	2.76379	-3.56775	0.000360067	0.00448424	Week5
Otu0276	Bacteria(100);Firmicutes(100);Clostridia(100);Clostridiales(100);Christensenellaceae(100);Christensenellaceae_R-7_group(100);	45.5752	-9.91342	3.82794	-2.58976	0.00960437	0.038137	Week5
Otu0374	Bacteria(100);Firmicutes(100);Clostridia(100);Clostridiales(100);Ruminococcaceae(100);Ruminococcaceae_unclassified(100);	26.7142	-10.1077	4.05524	-2.4925	0.0126848	0.045922	Week5
Otu0296	Bacteria(100);Firmicutes(100);Clostridia(100);Clostridiales(100);Clostridiales_vadinBB60_group(100);Clostridiales_vadinBB60_group_ge(100);	49.9367	-10.2674	3.84673	-2.66913	0.00760486	0.0339842	Week5
Otu0099	Bacteria(100);Firmicutes(100);Clostridia(100);Clostridiales(100);Clostridiales_vadinBB60_group(100);Clostridiales_vadinBB60_group_ge(100);	632.908	-10.2755	3.76459	-2.72951	0.00634287	0.0297387	Week5
Otu0317	Bacteria(100);Actinobacteria(100);Coriobacteriia(100);Coriobacteriales(100);Eggerthellaceae(100);Eggerthellaceae_unclassified(91);	32.1669	-10.3802	4.06747	-2.55201	0.0107104	0.0405143	Week5
Otu0328	Bacteria(100);Firmicutes(100);Clostridia(100);Clostridiales(100);Lachnospiraceae(100);Lachnospiraceae_unclassified(100);	32.9593	-10.4101	4.09862	-2.53991	0.0110882	0.0411846	Week5
Otu0295	Bacteria(100);Firmicutes(100);Clostridia(100);Clostridiales(100);Ruminococcaceae(100);Ruminococcaceae_unclassified(100);	35.5174	-10.5236	4.02955	-2.6116	0.00901206	0.0373544	Week5
Otu0029	Bacteria(100);Firmicutes(100);Bacilli(100);Lactobacillales(100);Lactobacillaceae(100);Lactobacillus(100);	60.4571	-10.5248	4.00125	-2.63037	0.00852927	0.03667	Week5
Otu0362	Bacteria(100);Firmicutes(100);Clostridia(100);Clostridiales(100);Ruminococcaceae(100);Ruminococcaceae_unclassified(100);	37.922	-10.6136	4.10368	-2.58636	0.00969959	0.038137	Week5
Otu0331	Bacteria(100);Firmicutes(100);Clostridia(100);Clostridiales(100);Ruminococcaceae(100);Ruminococcaceae_unclassified(100);	42.1037	-10.7672	4.06253	-2.65036	0.00804067	0.035379	Week5
Otu0057	Bacteria(100);Firmicutes(100);Clostridia(100);Clostridiales(100);Peptostreptococcaceae(100);Peptostreptococcaceae_unclassified(100);	176.675	-10.8296	3.66631	-2.95381	0.00313875	0.01832	Week5
Otu0261	Bacteria(100);Firmicutes(100);Clostridia(100);Clostridiales(100);Family_XIII(100);Family_XIII_unclassified(100);	47.0824	-10.9236	4.42785	-2.46702	0.0136244	0.0463878	Week5
Otu0206	Bacteria(100);Firmicutes(100);Clostridia(100);Clostridiales(100);Lachnospiraceae(100);Lachnospiraceae_unclassified(100);	55.8813	-10.9638	4.47625	-2.44932	0.0143127	0.0475981	Week5
Otu0008	Bacteria(100);Firmicutes(100);Bacilli(100);Lactobacillales(100);Lactobacillaceae(100);Lactobacillus(100);	1293.09	-10.9778	3.53613	-3.10446	0.00190624	0.0128688	Week5
Otu0155	Bacteria(100);Firmicutes(100);Clostridia(100);Clostridiales(100);Lachnospiraceae(100);Blautia(97);	197.524	-11.0447	3.88857	-2.84031	0.00450702	0.0238705	Week5
Otu0272	Bacteria(100);Actinobacteria(100);Coriobacteriia(100);Coriobacteriales(100);Eggerthellaceae(100);Eggerthellaceae_unclassified(100);	50.7057	-11.0473	3.71709	-2.97203	0.00295839	0.0176271	Week5
Otu0279	Bacteria(100);Firmicutes(100);Clostridia(100);Clostridiales(100);Ruminococcaceae(100);Ruminococcaceae_unclassified(100);	58.2787	-11.2276	4.5369	-2.47473	0.0133337	0.0462547	Week5
Otu0268	Bacteria(100);Firmicutes(100);Firmicutes_unclassified(100);Firmicutes_unclassified(100);Firmicutes_unclassified(100);Firmicutes_unclassified(100);	59.2109	-11.2628	4.01505	-2.80515	0.00502932	0.0261525	Week5
Otu0233	Bacteria(100);Firmicutes(100);Clostridia(100);Clostridiales(100);Lachnospiraceae(100);Lachnospiraceae_unclassified(99);	64.84	-11.3925	4.09441	-2.78246	0.00539484	0.0275522	Week5
Otu0218	Bacteria(100);Firmicutes(100);Clostridia(100);Clostridiales(100);Family_XIII(100);Family_XIII_UCG-001(100);	71.9691	-11.5363	4.43394	-2.60182	0.00927295	0.0378866	Week5
Otu0241	Bacteria(100);Firmicutes(100);Clostridia(100);Clostridiales(100);Family_XIII(100);Family_XIII_unclassified(100);	81.0265	-11.7154	4.0304	-2.90677	0.00365186	0.0200852	Week5
Otu0225	Bacteria(100);Firmicutes(100);Clostridia(100);Clostridiales(100);Ruminococcaceae(100);GCA-900066225(98);	84.0082	-11.7676	4.01785	-2.92884	0.00340232	0.0194613	Week5
Otu0196	Bacteria(100);Firmicutes(100);Clostridia(100);Clostridiales(100);Ruminococcaceae(100);Ruminiclostridium_5(100);	128.282	-11.846	4.13581	-2.86425	0.00418004	0.0225565	Week5
Otu0201	Bacteria(100);Firmicutes(100);Clostridia(100);Clostridiales(100);Ruminococcaceae(100);Faecalibacterium(70);	119.392	-12.05	3.56807	-3.37717	0.000732354	0.00748048	Week5
Otu0194	Bacteria(100);Firmicutes(100);Clostridia(100);Clostridiales(100);Clostridiales_vadinBB60_group(100);Clostridiales_vadinBB60_group_ge(100);	103.637	-12.1007	2.99783	-4.03648	5.42587e-05	0.00119369	Week5
Otu0215	Bacteria(100);Firmicutes(100);Clostridia(100);Clostridiales(100);Lachnospiraceae(100);Lachnospiraceae_unclassified(100);	110.404	-12.1622	4.03472	-3.01437	0.00257511	0.0160104	Week5
Otu0171	Bacteria(100);Tenericutes(100);Mollicutes(100);Mollicutes_RF39(100);Mollicutes_RF39_fa(100);Mollicutes_RF39_ge(100);	114.249	-12.2022	4.49138	-2.71681	0.00659136	0.0302151	Week5
Otu0169	Bacteria(100);Firmicutes(100);Clostridia(100);Clostridiales(100);Ruminococcaceae(100);Ruminococcaceae_UCG-014(100);	116.029	-12.2273	4.41776	-2.76776	0.00564437	0.0283209	Week5
Otu0238	Bacteria(100);Firmicutes(100);Clostridia(100);Clostridiales(100);Lachnospiraceae(100);Lachnospiraceae_unclassified(100);	127.397	-12.3581	4.52621	-2.73034	0.00632684	0.0297387	Week5
Otu0214	Bacteria(100);Firmicutes(100);Clostridia(100);Clostridiales(100);Clostridiales_vadinBB60_group(100);Clostridiales_vadinBB60_group_ge(100);	134.031	-12.4326	4.51256	-2.75511	0.00586727	0.0289317	Week5
Otu0176	Bacteria(100);Firmicutes(100);Clostridia(100);Clostridiales(100);Ruminococcaceae(100);Ruminococcaceae_unclassified(100);	135.174	-12.4438	4.01406	-3.10006	0.00193481	0.0128688	Week5
Otu0043	Bacteria(100);Firmicutes(100);Clostridia(100);Clostridiales(100);Lachnospiraceae(100);Blautia(96);	2098.59	-12.4775	3.27048	-3.81519	0.00013608	0.00243243	Week5
Otu0175	Bacteria(100);Firmicutes(100);Clostridia(100);Clostridiales(100);Lachnospiraceae(100);Lachnospiraceae_unclassified(100);	158.813	-12.4809	3.79357	-3.29002	0.00100179	0.00895347	Week5
Otu0182	Bacteria(100);Firmicutes(100);Clostridia(100);Clostridiales(100);Family_XIII(100);Family_XIII_unclassified(96);	143.753	-12.543	4.02581	-3.11565	0.00183539	0.012803	Week5
Otu0118	Bacteria(100);Tenericutes(100);Mollicutes(100);Mollicutes_RF39(100);Mollicutes_RF39_fa(100);Mollicutes_RF39_ge(100);	130.291	-12.5487	4.79142	-2.619	0.00881878	0.0370907	Week5
Otu0185	Bacteria(100);Firmicutes(100);Clostridia(100);Clostridiales(100);Lachnospiraceae(100);Tyzzerella(98);	145.541	-12.5611	4.02469	-3.121	0.00180238	0.012803	Week5
Otu0183	Bacteria(100);Bacteroidetes(100);Bacteroidia(100);Bacteroidales(100);Rikenellaceae(100);Alistipes(100);	158.583	-12.6849	4.04247	-3.13791	0.00170157	0.012803	Week5
Otu0139	Bacteria(100);Firmicutes(100);Clostridia(100);Clostridiales(100);Ruminococcaceae(100);Ruminococcaceae_UCG-014(100);	216.725	-12.9299	3.81054	-3.39319	0.00069083	0.00741757	Week5
Otu0141	Bacteria(100);Firmicutes(100);Clostridia(100);Clostridiales(100);Ruminococcaceae(100);Ruminococcaceae_unclassified(100);	190.299	-12.9407	4.42872	-2.92199	0.00347801	0.0195042	Week5
Otu0170	Bacteria(100);Firmicutes(100);Clostridia(100);Clostridiales(100);Ruminococcaceae(100);Ruminococcaceae_UCG-014(100);	209.525	-13.0859	4.06514	-3.21906	0.00128613	0.0108186	Week5
Otu0177	Bacteria(100);Firmicutes(100);Clostridia(100);Clostridiales(100);Ruminococcaceae(100);Ruminococcaceae_unclassified(100);	223.433	-13.1774	4.14597	-3.17835	0.00148114	0.012103	Week5
Otu0100	Bacteria(100);Firmicutes(100);Clostridia(100);Clostridiales(100);Clostridiales_vadinBB60_group(100);Clostridiales_vadinBB60_group_ge(100);	226.804	-13.2018	4.06577	-3.24706	0.00116603	0.0101056	Week5
Otu0188	Bacteria(100);Firmicutes(100);Clostridia(100);Clostridiales(100);Clostridiales_vadinBB60_group(100);Clostridiales_vadinBB60_group_ge(100);	233.845	-13.2379	4.3502	-3.04305	0.00234195	0.0148844	Week5
Otu0144	Bacteria(100);Firmicutes(100);Firmicutes_unclassified(99);Firmicutes_unclassified(99);Firmicutes_unclassified(99);Firmicutes_unclassified(99);	241.179	-13.2911	3.99751	-3.32485	0.000884645	0.00848926	Week5
Otu0131	Bacteria(100);Firmicutes(100);Clostridia(100);Clostridiales(100);Lachnospiraceae(100);Shuttleworthia(98);	325.652	-13.3556	3.45204	-3.8689	0.000109327	0.00208451	Week5
Otu0130	Bacteria(100);Firmicutes(100);Clostridia(100);Clostridiales(100);Ruminococcaceae(100);Ruminococcaceae_unclassified(85);	297.948	-13.5957	4.01116	-3.38948	0.00070026	0.00741757	Week5
Otu0148	Bacteria(100);Firmicutes(100);Clostridia(100);Clostridiales(100);Clostridiales_unclassified(100);Clostridiales_unclassified(100);	302.011	-13.6214	3.77468	-3.60863	0.000307818	0.00447339	Week5
Otu0090	Bacteria(100);Firmicutes(100);Clostridia(100);Clostridiales(100);Ruminococcaceae(100);Ruminococcaceae_UCG-005(100);	1152.58	-13.771	3.80164	-3.62238	0.000291901	0.00447339	Week5
Otu0115	Bacteria(100);Firmicutes(100);Clostridia(100);Clostridiales(100);Ruminococcaceae(100);Ruminococcaceae_UCG-014(100);	461.715	-13.8495	4.19578	-3.3008	0.000964082	0.00889443	Week5
Otu0126	Bacteria(100);Firmicutes(100);Clostridia(100);Clostridiales(100);Defluviitaleaceae(100);Defluviitaleaceae_UCG-011(100);	361.755	-13.8752	4.02781	-3.44486	0.000571354	0.00653629	Week5
Otu0138	Bacteria(100);Firmicutes(100);Clostridia(100);Clostridiales(100);Ruminococcaceae(100);Ruminococcaceae_UCG-014(100);	240.27	-14.0823	4.69853	-2.99716	0.00272507	0.0165824	Week5
Otu0135	Bacteria(100);Firmicutes(100);Clostridia(100);Clostridiales(100);Ruminococcaceae(100);Ruminiclostridium_5(100);	84.5138	-14.1165	3.93025	-3.59175	0.000328466	0.00447339	Week5
Otu0114	Bacteria(100);Firmicutes(100);Clostridia(100);Clostridiales(100);Ruminococcaceae(100);Oscillibacter(100);	475.831	-14.2709	4.03072	-3.54054	0.000399315	0.00475851	Week5
Otu0128	Bacteria(100);Firmicutes(100);Clostridia(100);Clostridiales(100);Clostridiales_vadinBB60_group(100);Clostridiales_vadinBB60_group_ge(100);	544.287	-14.4641	4.05458	-3.56734	0.000360621	0.00448424	Week5
Otu0116	Bacteria(100);Firmicutes(100);Bacilli(100);Bacillales(99);Bacillales_unclassified(99);Bacillales_unclassified(99);	612.754	-14.6349	4.06833	-3.59727	0.000321571	0.00447339	Week5
Otu0091	Bacteria(100);Firmicutes(100);Clostridia(100);Clostridiales(100);Christensenellaceae(100);Christensenellaceae_R-7_group(100);	732.335	-14.6886	3.71029	-3.95889	7.52976e-05	0.00153822	Week5
Otu0160	Bacteria(100);Firmicutes(100);Clostridia(100);Clostridiales(100);Ruminococcaceae(100);Ruminococcaceae_unclassified(100);	260.73	-15.9935	5.06489	-3.15772	0.00159006	0.0126322	Week5
Otu0017	Bacteria(100);Firmicutes(100);Clostridia(100);Clostridiales(100);Ruminococcaceae(100);Faecalibacterium(100);	14895.5	-16.9222	3.55765	-4.75657	1.96906e-06	5.11956e-05	Week5
Otu0036	Bacteria(100);Bacteroidetes(100);Bacteroidia(100);Bacteroidales(100);Rikenellaceae(100);Alistipes(100);	4038.97	-17.3566	4.03219	-4.3045	1.67361e-05	0.000398877	Week5
Otu0217	Bacteria(100);Tenericutes(100);Mollicutes(100);Mollicutes_RF39(100);Mollicutes_RF39_fa(100);Mollicutes_RF39_ge(100);	164.85	-29.7458	4.63859	-6.41267	1.42994e-10	5.11202e-09	Week5
Otu0193	Bacteria(100);Firmicutes(100);Clostridia(100);Clostridiales(100);Ruminococcaceae(100);Ruminococcaceae_UCG-014(100);	50.4168	-30.3523	5.06905	-5.98776	2.12745e-09	6.08451e-08	Week5
Otu0164	Bacteria(100);Firmicutes(100);Clostridia(100);Clostridiales(100);Ruminococcaceae(100);Ruminococcaceae_unclassified(100);	60.5872	-32.2688	5.06862	-6.36638	1.93545e-10	6.15045e-09	Week5
Otu0165	Bacteria(100);Firmicutes(100);Clostridia(100);Clostridiales(100);Ruminococcaceae(100);Ruminococcaceae_UCG-014(100);	236.869	-33.4443	5.06705	-6.60035	4.10199e-11	1.67595e-09	Week5
Otu0291	Bacteria(100);Firmicutes(100);Clostridia(100);Clostridiales(100);Ruminococcaceae(100);Ruminococcaceae_unclassified(100);	21.3736	-33.5828	5.07248	-6.62059	3.57775e-11	1.67595e-09	Week5
Otu0181	Bacteria(100);Firmicutes(100);Clostridia(100);Clostridiales(100);Ruminococcaceae(100);Ruminococcaceae_UCG-010(100);	191.584	-33.8224	5.06718	-6.6748	2.47567e-11	1.41608e-09	Week5
Otu0125	Bacteria(100);Firmicutes(100);Clostridia(100);Clostridiales(100);Ruminococcaceae(100);Ruminococcaceae_UCG-014(100);	461.071	-34.2745	4.97669	-6.88701	5.69787e-12	4.07398e-10	Week5
Otu0190	Bacteria(100);Firmicutes(100);Clostridia(100);Clostridiales(100);Ruminococcaceae(100);Ruminococcaceae_ge(100);	142.665	-34.9362	5.06741	-6.89429	5.4134e-12	4.07398e-10	Week5
Otu0121	Bacteria(100);Firmicutes(100);Clostridia(100);Clostridiales(100);Ruminococcaceae(100);Ruminococcaceae_UCG-014(100);	599.886	-36.4151	5.06673	-7.1871	6.61808e-13	9.46385e-11	Week5
Otu0211	Bacteria(100);Firmicutes(100);Clostridia(100);Clostridiales(100);Ruminococcaceae(100);Ruminococcaceae_UCG-014(100);	100.215	-36.7331	5.06779	-7.24835	4.21872e-13	9.46385e-11	Week5
