## Additional file 7 for "Development of the duodenal, ileal, jejunal and caecal microbiota in chickens"

### Sheet: Day1_vs_Day3
otu	Taxonomy	baseMean	log2FoldChange	lfcSE	stat	pvalue	padj	group
Otu0089	Bacteria(100);Firmicutes(100);Clostridia(100);Clostridiales(100);Ruminococcaceae(100);Ruminococcaceae_UCG-014(100);	8.61372	19.6852	3.30197	5.96166	2.49683e-09	2.32205e-07	Day1
Otu0085	Bacteria(100);Firmicutes(100);Erysipelotrichia(100);Erysipelotrichales(100);Erysipelotrichaceae(100);Turicibacter(100);	84.6431	15.7952	2.87184	5.50004	3.79716e-08	1.76568e-06	Day1
Otu0001	Bacteria(100);Firmicutes(100);Clostridia(100);Clostridiales(100);Clostridiaceae_1(100);Clostridium_sensu_stricto_1(100);	142242	12.5476	1.47921	8.48261	2.20195e-17	6.14345e-15	Day1
Otu0262	Bacteria(100);Firmicutes(100);Clostridia(100);Clostridiales(100);Clostridiaceae_1(100);Clostridiaceae_1_unclassified(99);	113.113	12.2731	3.9737	3.08859	0.00201106	0.0200387	Day1
Otu0009	Bacteria(100);Firmicutes(100);Clostridia(100);Clostridiales(100);Peptostreptococcaceae(100);Romboutsia(100);	479.306	11.3154	1.95021	5.80217	6.54621e-09	4.56598e-07	Day1
Otu0198	Bacteria(100);Actinobacteria(100);Coriobacteriia(100);Coriobacteriales(100);Atopobiaceae(100);Olsenella(97);	55.9768	11.2726	3.02426	3.72738	0.000193479	0.00269903	Day1
Otu0086	Bacteria(100);Firmicutes(100);Bacilli(100);Bacillales(100);Staphylococcaceae(100);Jeotgalicoccus(100);	54.1459	10.9351	2.41127	4.53499	5.76068e-06	0.000122152	Day1
Otu0015	Bacteria(100);Firmicutes(100);Bacilli(100);Bacillales(100);Staphylococcaceae(100);Staphylococcus(100);	690.171	10.6256	1.37466	7.72966	1.07837e-14	1.50433e-12	Day1
Otu0081	Bacteria(100);Actinobacteria(100);Actinobacteria(100);Micrococcales(100);Brevibacteriaceae(100);Brevibacterium(100);	45.5781	10.4163	2.46769	4.22109	2.43123e-05	0.000423946	Day1
Otu0020	Bacteria(100);Firmicutes(100);Clostridia(100);Clostridiales(100);Lachnospiraceae(100);Anaerostipes(100);	126.789	10.2771	2.09989	4.8941	9.8757e-07	2.75532e-05	Day1
Otu0255	Bacteria(100);Firmicutes(100);Bacilli(100);Lactobacillales(100);Streptococcaceae(100);Streptococcus(100);	28.1324	10.2624	2.20778	4.64827	3.34724e-06	7.78233e-05	Day1
Otu0396	Bacteria(100);Proteobacteria(100);Alphaproteobacteria(100);Sphingomonadales(100);Sphingomonadaceae(100);Sphingomonas(87);	37.8751	10.017	3.41462	2.93356	0.00335101	0.027498	Day1
Otu0008	Bacteria(100);Firmicutes(100);Bacilli(100);Lactobacillales(100);Lactobacillaceae(100);Lactobacillus(100);	1008.18	9.86053	1.72614	5.71247	1.11347e-08	6.21319e-07	Day1
Otu0142	Bacteria(100);Actinobacteria(100);Actinobacteria(100);Micrococcales(100);Micrococcaceae(100);Micrococcus(96);	108.075	9.78161	1.85483	5.2736	1.33775e-07	4.62996e-06	Day1
Otu0357	Bacteria(100);Proteobacteria(100);Gammaproteobacteria(100);Pasteurellales(100);Pasteurellaceae(100);Haemophilus(94);	19.6002	9.49451	3.13623	3.02737	0.00246695	0.0237337	Day1
Otu0235	Bacteria(100);Actinobacteria(100);Actinobacteria(100);Micrococcales(100);Dermabacteraceae(100);Brachybacterium(100);	17.7077	9.13034	2.83841	3.21671	0.00129671	0.0139147	Day1
Otu0041	Bacteria(100);Firmicutes(100);Bacilli(100);Bacillales(100);Bacillales_unclassified(100);Bacillales_unclassified(100);	10.2697	9.01612	2.36005	3.82031	0.000133282	0.00195714	Day1
Otu0311	Bacteria(100);Actinobacteria(100);Actinobacteria(100);Corynebacteriales(100);Dietziaceae(100);Dietzia(100);	14.9627	8.94604	2.98818	2.99381	0.00275518	0.0247966	Day1
Otu0050	Bacteria(100);Firmicutes(100);Clostridia(100);Clostridiales(100);Ruminococcaceae(100);Ruminococcaceae_unclassified(100);	29.4582	8.75054	2.00469	4.36504	1.27097e-05	0.0002364	Day1
Otu0318	Bacteria(100);Actinobacteria(100);Actinobacteria(100);Streptosporangiales(100);Nocardiopsaceae(100);Nocardiopsis(100);	6.70971	8.49461	2.87367	2.95601	0.00311645	0.0263482	Day1
Otu0145	Bacteria(100);Actinobacteria(100);Actinobacteria(100);Micrococcales(100);Microbacteriaceae(100);Curtobacterium(75);	127.096	8.45001	1.79436	4.7092	2.48693e-06	6.30776e-05	Day1
Otu0220	Bacteria(100);Proteobacteria(100);Gammaproteobacteria(100);Betaproteobacteriales(100);Burkholderiaceae(100);Pelomonas(77);	30.3005	8.1923	2.09979	3.90148	9.56065e-05	0.00156907	Day1
Otu0159	Bacteria(100);Actinobacteria(100);Actinobacteria(100);Micrococcales(100);Microbacteriaceae(100);Microbacteriaceae_unclassified(98);	98.6012	7.88357	2.03971	3.86504	0.00011107	0.00172159	Day1
Otu0025	Bacteria(100);Firmicutes(100);Clostridia(100);Clostridiales(100);Ruminococcaceae(100);Ruminococcaceae_unclassified(100);	71.8428	7.86163	2.20325	3.5682	0.000359444	0.00477547	Day1
Otu0029	Bacteria(100);Firmicutes(100);Bacilli(100);Lactobacillales(100);Lactobacillaceae(100);Lactobacillus(100);	37.7241	7.49185	2.58282	2.90064	0.00372401	0.0296857	Day1
Otu0017	Bacteria(100);Firmicutes(100);Clostridia(100);Clostridiales(100);Ruminococcaceae(100);Faecalibacterium(100);	18.6107	7.46832	2.30363	3.24199	0.00118699	0.0132468	Day1
Otu0155	Bacteria(100);Firmicutes(100);Clostridia(100);Clostridiales(100);Lachnospiraceae(100);Blautia(97);	3.29343	7.40931	2.49589	2.96861	0.00299153	0.0260824	Day1
Otu0111	Bacteria(100);Firmicutes(100);Bacilli(100);Lactobacillales(100);Streptococcaceae(100);Streptococcus(100);	62.5585	7.09519	1.56908	4.52187	6.12948e-06	0.000122152	Day1
Otu0037	Bacteria(100);Firmicutes(100);Bacilli(100);Lactobacillales(100);Leuconostocaceae(100);Weissella(100);	21.4992	7.08439	2.09584	3.38021	0.000724295	0.00878601	Day1
Otu0006	Bacteria(100);Firmicutes(100);Bacilli(100);Lactobacillales(100);Lactobacillaceae(100);Lactobacillus(100);	2102.27	7.05533	1.34301	5.25335	1.49353e-07	4.62996e-06	Day1
Otu0143	Bacteria(100);Actinobacteria(100);Actinobacteria(100);Corynebacteriales(100);Mycobacteriaceae(99);Mycobacterium(98);	12.9773	6.93652	2.31384	2.99784	0.00271902	0.0247966	Day1
Otu0066	Bacteria(100);Firmicutes(100);Clostridia(100);Clostridiales(100);Ruminococcaceae(100);Flavonifractor(100);	8.85766	6.4955	2.04797	3.17168	0.00151559	0.0156611	Day1
Otu0028	Bacteria(100);Firmicutes(100);Erysipelotrichia(100);Erysipelotrichales(100);Erysipelotrichaceae(100);Erysipelatoclostridium(100);	59.2708	6.47504	1.84596	3.50768	0.000452027	0.00573252	Day1
Otu0140	Bacteria(100);Firmicutes(100);Clostridia(100);Clostridiales(100);Lachnospiraceae(100);Lachnoclostridium(94);	6.39703	6.21353	1.89987	3.27051	0.00107354	0.0124799	Day1
Otu0303	Bacteria(100);Proteobacteria(100);Alphaproteobacteria(100);Rhizobiales(100);Rhizobiaceae(100);Rhizobiaceae_unclassified(93);	3.67701	5.8729	2.04591	2.87056	0.00409747	0.0317554	Day1
Otu0048	Bacteria(100);Firmicutes(100);Clostridia(100);Clostridiales(100);Lachnospiraceae(100);Lachnospiraceae_unclassified(100);	19.3707	5.08162	1.84477	2.75461	0.0058762	0.0443098	Day1
Otu0004	Bacteria(100);Firmicutes(100);Bacilli(100);Lactobacillales(100);Lactobacillaceae(100);Lactobacillus(100);	1085.36	-4.1275	0.768881	-5.36819	7.95295e-08	3.16982e-06	Day3

### Sheet: Day3_vs_Day7
otu	Taxonomy	baseMean	log2FoldChange	lfcSE	stat	pvalue	padj	group
Otu0004	Bacteria(100);Firmicutes(100);Bacilli(100);Lactobacillales(100);Lactobacillaceae(100);Lactobacillus(100);	1085.36	4.54223	0.871365	5.21277	1.86039e-07	7.16249e-05	Day3
Otu0009	Bacteria(100);Firmicutes(100);Clostridia(100);Clostridiales(100);Peptostreptococcaceae(100);Romboutsia(100);	479.306	-8.92946	2.22211	-4.01846	5.8579e-05	0.0187941	Day7
Otu0006	Bacteria(100);Firmicutes(100);Bacilli(100);Lactobacillales(100);Lactobacillaceae(100);Lactobacillus(100);	2102.27	-9.8249	1.47757	-6.64938	2.9434e-11	1.88868e-08	Day7
Otu0089	Bacteria(100);Firmicutes(100);Clostridia(100);Clostridiales(100);Ruminococcaceae(100);Ruminococcaceae_UCG-014(100);	8.61372	-24.553	3.72267	-6.59555	4.23691e-11	2.03901e-08	Day7
Otu0042	Bacteria(100);Firmicutes(100);Erysipelotrichia(100);Erysipelotrichales(100);Erysipelotrichaceae(100);Erysipelotrichaceae_unclassified(100);	49.2921	-36.0844	4.01602	-8.98512	2.58452e-19	2.4876e-16	Day7
Otu0030	Bacteria(100);Firmicutes(100);Clostridia(100);Clostridiales(100);Ruminococcaceae(100);Ruminococcaceae_unclassified(100);	44.0759	-37.222	2.81455	-13.2248	6.30685e-40	1.21407e-36	Day7

### Sheet: Day7_vs_Day14
otu	Taxonomy	baseMean	log2FoldChange	lfcSE	stat	pvalue	padj

### Sheet: Day14_vs_5weeks
otu	Taxonomy	baseMean	log2FoldChange	lfcSE	stat	pvalue	padj	group
Otu0085	Bacteria(100);Firmicutes(100);Erysipelotrichia(100);Erysipelotrichales(100);Erysipelotrichaceae(100);Turicibacter(100);	84.6431	24.6185	3.27869	7.50865	5.97396e-14	5.74994e-11	Day14
Otu0027	Bacteria(100);Firmicutes(100);Erysipelotrichia(100);Erysipelotrichales(100);Erysipelotrichaceae(100);Erysipelatoclostridium(100);	13.925	21.865	2.03083	10.7665	4.95294e-27	9.53441e-24	Day14
Otu0011	Bacteria(100);Firmicutes(100);Clostridia(100);Clostridiales(100);Clostridiaceae_1(100);Candidatus_Arthromitus(100);	40.7759	10.0075	2.10645	4.75088	2.02534e-06	0.000974695	Day14
Otu0010	Bacteria(100);Firmicutes(100);Clostridia(100);Clostridiales(100);Lachnospiraceae(100);Lachnospiraceae_unclassified(100);	623.255	8.06326	1.40398	5.74314	9.29361e-09	5.9634e-06	Day14
Otu0024	Bacteria(100);Firmicutes(100);Clostridia(100);Clostridiales(100);Lachnospiraceae(100);Lachnospiraceae_unclassified(100);	106.487	8.03823	1.76972	4.54208	5.57021e-06	0.00178711	Day14
Otu0039	Bacteria(100);Actinobacteria(100);Coriobacteriia(100);Coriobacteriales(100);Eggerthellaceae(100);CHKCI002(100);	50.8216	7.26159	1.86011	3.90384	9.46782e-05	0.0217979	Day14
Otu0023	Bacteria(100);Firmicutes(100);Clostridia(100);Clostridiales(100);Ruminococcaceae(100);Butyricicoccus(100);	58.1885	6.71931	1.66401	4.03803	5.39028e-05	0.0148233	Day14
Otu0015	Bacteria(100);Firmicutes(100);Bacilli(100);Bacillales(100);Staphylococcaceae(100);Staphylococcus(100);	690.171	-5.85027	1.50547	-3.88599	0.000101912	0.0217979	Week5
Otu0008	Bacteria(100);Firmicutes(100);Bacilli(100);Lactobacillales(100);Lactobacillaceae(100);Lactobacillus(100);	1008.18	-8.27466	1.79833	-4.60129	4.19884e-06	0.00161655	Week5
